# A novel method for integrating genomic and Tn-Seq data to identify common *in vivo* fitness mechanisms across multiple bacterial species

**DOI:** 10.1101/2024.07.24.604993

**Authors:** Derrick E. Fouts, Thomas H. Clarke, Geoffrey B. Severin, Aric N. Brown, Elizabeth N. Ottosen, Caitlyn L. Holmes, Bridget S. Moricz, Sophia Mason, Ritam Sinha, Mark T. Anderson, Victor DiRita, Michael A. Bachman, Harry L. T. Mobley

## Abstract

Sepsis is life-threatening organ dysfunction due to an unregulated immune response to infection. Bacteremia is a leading cause of sepsis, and members of the *Enterobacterales* cause nearly half of bacteremia cases annually. While previous Tn-Seq studies to identify novel bacteremia-fitness genes have provided valuable insight into virulence mechanisms, evidence for common pathways across species is lacking. To identify common fitness pathways in five bacteremia- caused *Enterobacterales* species, we utilized the JCVI pan-genome pipeline to integrate Tn-Seq fitness data with multiple available functional data types. Core genes from species pan-genomes were used to construct a multi-species core pan-genome, producing 2,850 core gene clusters found in four out of the five species. Integration of Tn-Seq fitness data enabled identification of 373 protein clusters that were conserved in all five species. A scoring rubric and filter was applied to these clusters, which incorporated Tn-Seq fitness defects, operon localization, and antibiotic susceptibility data, which reduced the number of bacteremia-fitness genes and identified seven common fitness mechanisms. Independent mutational validation of one prioritized fitness gene, *tatC,* showed reduced fitness *in vivo* and increased susceptibility to beta-lactams that were restored following *tatC* complementation *in trans*. By integrating known operon structures and antibiotic susceptibility with Tn-Seq fitness data, common genes within the core pan-genome emerged and revealed mechanisms that are essential for colonization of, or survival in, the mammalian bloodstream. Our prediction and validation of *tatC* as a common bacteremia fitness factor and contributor of antibiotic resistance supports the utility of this bioinformatic approach. This study represents a major step forward to prioritize potentially novel targets for therapy against these deadly widespread sepsis infections.

**Author Summary:** Bacteremia is a leading cause of sepsis, a life-threatening condition where an unregulated immune response to infection causes systemic organ failure. Nearly half of bacteremia cases are caused by members of the Gram-negative bacterial taxonomic order *Enterobacterales*. Given the public health impact of bacteremia and the reduction of existing antibiotic treatment options, novel strategies are needed to combat these infections. Pan-genome software was used to predict seven shared fitness pathways in these bacteria that may serve as novel targets for treatment of bacteremia. Briefly, a scoring rubric was applied to shared pan-genome clusters, which incorporated multiple data types, including Tn-Seq fitness defects, operon localization, and antibiotic susceptibility data to rank and prioritize fitness genes. To validate one of our predictions, mutations were constructed in *tatC*, which showed both reduced fitness in mice and increased susceptibility to *beta*-lactam antibiotics; complementation restored fitness and antibiotic susceptibility to wild type levels. This study takes a novel bioinformatics approach to build a core pan-genome across multiple distantly related bacteria to integrate computational and experimental data to predict important shared fitness genes and represents a major step forward toward identifying novel targets of therapy against these deadly widespread life-threatening infections.
