## Supplementary material for "A novel method for integrating genomic and Tn-Seq data to identify common *in vivo* fitness mechanisms across multiple bacterial species": S6 Table

### Sheet: S6 Table
S6 Table. Tn-Seq fitness factors shared across 3 species.
Gene Symbol	Gene Name (from MSC pan-genome)	Cf	Ec	Kp	Sm
arcB	Aerobic respiration control sensor protein ArcB	X		X	X
sspA	stringent starvation protein A	X		X	X
wzxE	O-antigen translocase	X		X	X
polA	DNA polymerase I	X		X	X
glnA	glutamate--ammonia ligase	X		X	X
bipA	ribosome-dependent GTPase TypA	X		X	X
glnD	Bifunctional uridylyltransferase/uridylyl-removing protein GlnD	X		X	X
trxB	thioredoxin-disulfide reductase	X	X		X
aceE	Pyruvate dehydrogenase E1 component	X	X		X
lpdA	Dihydrolipoyl dehydrogenase	X	X		X
minD	septum site-determining protein MinD	X	X		X
