## Supplementary material for "A novel method for integrating genomic and Tn-Seq data to identify common *in vivo* fitness mechanisms across multiple bacterial species": S7 Table

### Sheet: S7 Table
S7 Table. Bacteremia-fitness and Virulence MSC clusters.
MSC_Pangenome_id	Gene Symbol	Centroid Annotation	Blatter_id	Core 70% id	Core 100% id	Fitness	Virulence	VFDB match(s)	VFDB category	Virulence Component
centroid_0380	acrB	Acriflavine resistance protein B	b0462	Y	Y	Y	Y	VFG049136, VFG049144	Antimicrobial activity/Competitive advantage	efflux pump
centroid_0541	fur	Ferric uptake regulation protein	b0683	Y	Y	Y	Y	VFG000478	Regulation	iron uptake
centroid_0784	ompA	porin OmpA	b0957	Y	Y	Y	Y	VFG043544	Immune modulation	porin
centroid_0882	flgA	flagella basal body P-ring formation protein FlgA precursor	b1072	Y	N	Y	Y	VFG043021, VFG043073	Motility	flagella
centroid_0892	flgK	flagellar hook-associated protein FlgK	b1082	Y	N	Y	Y	VFG043083, VFG002671	Motility	flagella
centroid_0938	phoQ	two-component system sensor histidine kinase PhoQ	b1129	Y	Y	Y	Y	VFG021077	Regulation	two-component system
centroid_0939	phoP	two-component system response regulator PhoP	b1130	Y	Y	Y	Y	VFG018396, VFG000475	Regulation	two-component system
centroid_1018	galU	UTP--glucose-1-phosphate uridylyltransferase	b1236	Y	Y	Y	Y	VFG013348	Immune modulation	capsule
centroid_1216	ydeT	fimbrial biogenesis outer membrane usher protein	b1505	N	N	Y	Y	VFG033280	Adherence	fimbriae
centroid_1521	lpxM	lauroyl-Kdo(2)-lipid IV(A) myristoyltransferase	b1855	Y	Y	Y	Y	VFG020187	Immune modulation	LPS
centroid_1547	cheZ	protein phosphatase CheZ	b1881	Y	N	Y	Y	VFG043036, VFG043088, VFG043205	Motility	flagella
centroid_1586	fliD	flagellar filament capping protein FliD	b1924	Y	N	Y	Y	VFG043052, VFG043103	Motility	flagella
centroid_1587	fliS	flagellar export chaperone FliS	b1925	Y	N	Y	Y	VFG043053, VFG043104, VFG002325	Motility	flagella
centroid_1595	fliF	flagellar basal body M-ring protein FliF	b1938	Y	N	Y	Y	VFG043056, VFG043107, VFG002328	Motility	flagella
centroid_1596	fliG	flagellar motor switch protein FliG	b1939	Y	N	Y	Y	VFG043057, VFG043108, VFG002658	Motility	flagella
centroid_1606	fliQ	flagellar biosynthesis protein FliQ	b1949	Y	N	Y	Y	VFG043067, VFG043118, VFG002668	Motility	flagella
centroid_1608	rcsA	transcriptional regulator RcsA	b1951	Y	Y	Y	Y	VFG049007	Regulation	capsule
centroid_1663	ugd	UDP-glucose 6-dehydrogenase	b2028	Y	N	Y	Y	VFG048789, VFG048973, VFG048797	Immune modulation	capsule
centroid_1664	gnd	phosphogluconate dehydrogenase (NADP(+)-dependent, decarboxylating)	b2029	Y	Y	Y	Y	VFG048848, VFG048959, VFG048968	Immune modulation	capsule
centroid_1671	cpsG	phosphomannomutase CpsG	b2048	Y	N	Y	Y	VFG019017, VFG048963	Immune modulation	capsule
centroid_1676	gmd	GDP-mannose 4,6-dehydratase	b2053	N	N	Y	Y	VFG048885	Immune modulation	LPS
centroid_1683	wzc	tyrosine-protein kinase Wzc	b2060	Y	Y	Y	Y	VFG048971	Immune modulation	capsule
centroid_1685	wza	polysaccharide export protein Wza	b2062	Y	Y	Y	Y	VFG048927, VFG048832	Immune modulation	capsule
centroid_1830	rcsB	transcriptional regulator RcsB	b2217	Y	Y	Y	Y	VFG049018, VFG049010	Regulation	capsule
centroid_2211	csrA	carbon storage regulator CsrA	b2696	Y	Y	Y	Y	VFG010907	Regulation	RNA-binding protein
centroid_2522	tolC	outer membrane channel protein TolC	b3035	Y	Y	Y	Y	VFG044140	Effector delivery system	type I protein secretion system
centroid_2638	nlpI	lipoprotein NlpI	b3163	Y	Y	Y	Y	VFG043545	Adherence, Motility	fimbriae, flagella
centroid_3039	rfaD	ADP-glyceromanno-heptose 6-epimerase	b3619	Y	Y	Y	Y	VFG000332, VFG013407	Immune modulation	LPS
centroid_3187	wzzE	Lipopolysaccharide biosynthesis protein WzzE	b3785	Y	Y	Y	Y	VFG023778	Immune modulation	LPS
centroid_3188	wecB	UDP-N-acetylglucosamine 2-epimerase (non-hydrolyzing)	b3786	Y	Y	Y	Y	VFG007640	Immune modulation	capsule
centroid_3191	rffH	glucose-1-phosphate thymidylyltransferase RfbA	b3789	Y	N	Y	Y	VFG048826	Immune modulation	capsule
centroid_3383	pgi	Glucose-6-phosphate isomerase	b4025	Y	Y	Y	Y	VFG013531	Immune modulation	capsule
centroid_4276	mgtA	magnesium-translocating P-type ATPase	---	N	N	Y	Y	VFG021055	Nutritional/Metabolic factor	ATPase
centroid_4739	wzi	Uncharacterised protein	---	N	N	Y	Y	VFG048969	Immune modulation	capsule
centroid_0013	dnaJ	molecular chaperone DnaJ	b0015	Y	Y	Y	N
centroid_0015	nhaA	Sodium/proton antiporter NhaA	b0019	Y	Y	Y	N
centroid_0043	apaH	bis(5'-nucleosyl)-tetraphosphatase (symmetrical)	b0049	Y	Y	Y	N
centroid_0044	apaG	Co2+/Mg2+ efflux protein ApaG	b0050	Y	Y	Y	N
centroid_0045	rsmA	16S rRNA (adenine(1518)-N(6)/adenine(1519)-N(6))- dimethyltransferase RsmA	b0051	Y	Y	Y	N
centroid_0046	pdxA	4-hydroxythreonine-4-phosphate dehydrogenase PdxA	b0052	Y	Y	Y	N
centroid_0047	surA	Peptidyl-prolyl cis-trans isomerase SurA	b0053	Y	Y	Y	N
centroid_0093	zapD	Z ring-associated protein D	b0102	Y	Y	Y	N
centroid_0104	aceE	Pyruvate dehydrogenase E1 component	b0114	Y	Y	Y	N
centroid_0106	lpd	Dihydrolipoyl dehydrogenase	b0116	Y	Y	Y	N
centroid_0108	acnB	bifunctional aconitate hydratase 2/2-methylisocitrate dehydratase	b0118	Y	Y	Y	N
centroid_0135	dksA	RNA polymerase-binding protein DksA	b0145	Y	Y	Y	N
centroid_0150	mtn	5'-methylthioadenosine/S-adenosylhomocysteine nucleosidase	b0159	Y	Y	Y	N
centroid_0156	glnD	bifunctional uridylyltransferase/uridylyl-removing protein GlnD	b0167	Y	Y	Y	N
centroid_0172	rnhB	Ribonuclease HII	b0183	Y	Y	Y	N
centroid_0190	gmhB	D-glycero-beta-D-manno-heptose 1,7-bisphosphate 7-phosphatase	b0200	Y	Y	Y	N
centroid_0198	rnhA	ribonuclease HI	b0214	Y	Y	Y	N
centroid_0266	cynT	carbonic anhydrase	b0339	Y	Y	Y	N
centroid_0297	sbmA	Peptide antibiotic transporter SbmA	b0377	Y	N	Y	N
centroid_0304	psiF	phosphate starvation-inducible protein PsiF	b0384	Y	N	Y	N
centroid_0325	tgt	Queuine tRNA-ribosyltransferase	b0406	Y	Y	Y	N
centroid_0335	nusB	N utilization substance protein B	b0416	Y	Y	Y	N
centroid_0338	yajO	1-deoxyxylulose-5-phosphate synthase YajO	b0419	Y	Y	Y	N
centroid_0346	yajR	MFS transporter	b0427	Y	Y	Y	N
centroid_0347	cyoE	Protoheme IX farnesyltransferase	b0428	Y	Y	Y	N
centroid_0348	cyoD	cytochrome o ubiquinol oxidase subunit IV	b0429	Y	Y	Y	N
centroid_0350	cyoB	cytochrome o ubiquinol oxidase subunit I	b0431	Y	Y	Y	N
centroid_0355	tig	Trigger factor	b0436	Y	Y	Y	N
centroid_0356	clpP	ATP-dependent Clp endopeptidase proteolytic subunit ClpP	b0437	Y	Y	Y	N
centroid_0358	lon	Lon protease	b0439	Y	Y	Y	N
centroid_0501	lipA	lipoyl synthase	b0628	Y	Y	Y	N
centroid_0503	lipB	lipoyl(octanoyl) transferase LipB	b0630	Y	Y	Y	N
centroid_0505	dacA	D-alanyl-D-alanine carboxypeptidase DacA	b0632	Y	Y	Y	N
centroid_0527	ybeX	Magnesium and cobalt efflux protein CorC	b0658	Y	Y	Y	N
centroid_0530	miaB	tRNA (N6-isopentenyl adenosine(37)-C2)-methylthiotransferase MiaB	b0661	Y	Y	Y	N
centroid_0535	nagA	N-acetylglucosamine-6-phosphate deacetylase	b0677	Y	Y	Y	N
centroid_0539	ybfM	chitoporin	b0681	Y	Y	Y	N
centroid_0544	ybfE	LexA regulated protein	b0685	Y	Y	Y	N
centroid_0546	seqA	Negative modulator of initiation of replication	b0687	Y	Y	Y	N
centroid_0547	pgm	Phosphoglucomutase	b0688	Y	Y	Y	N
centroid_0549	speF	ornithine decarboxylase SpeF	b0693	N	N	Y	N
centroid_0553	kdpB	potassium-transporting ATPase subunit KdpB	b0697	Y	Y	Y	N
centroid_0572	sdhB	succinate dehydrogenase iron-sulfur subunit SdhB	b0724	Y	Y	Y	N
centroid_0597	galE	UDP-glucose 4-epimerase GalE	b0759	Y	Y	Y	N
centroid_0623	moaE	Molybdopterin synthase catalytic subunit	b0785	Y	Y	Y	N
centroid_0671	pdeI	EAL domain-containing protein	b0833	N	N	Y	N
centroid_0722	aat	Leucyl/phenylalanyl-tRNA--protein transferase	b0885	Y	Y	Y	N
centroid_0725	trxB	thioredoxin-disulfide reductase	b0888	Y	Y	Y	N
centroid_0726	lrp	leucine-responsive transcriptional regulator Lrp	b0889	Y	Y	Y	N
centroid_0727	ftsK	cell division protein FtsK	b0890	Y	Y	Y	N
centroid_0741	serC	Phosphoserine aminotransferase	b0907	Y	Y	Y	N
centroid_0742	aroA	3-phosphoshikimate 1-carboxyvinyltransferase	b0908	Y	Y	Y	N
centroid_0744	cmk	(d)CMP kinase	b0910	Y	Y	Y	N
centroid_0746	ihfB	integration host factor subunit beta	b0912	Y	Y	Y	N
centroid_0748	msbA	lipid A ABC transporter ATP-binding protein/permease MsbA	b0914	Y	Y	Y	N
centroid_0775	rlmL	23S rRNA (guanine(2445)-N(2))/(guanine(2069)-N(7))- methyltransferase	b0948	Y	Y	Y	N
centroid_0777	pqiA	Paraquat-inducible protein A	b0950	Y	Y	Y	N
centroid_0818	torA	trimethylamine-N-oxide reductase TorA	b0997	N	N	Y	N
centroid_0839	efeB	deferrochelatase/peroxidase EfeB	b1019	Y	Y	Y	N
centroid_0843	pgaB	poly-beta-1,6-N-acetyl-D-glucosamine N-deacetylase PgaB	b1023	Y	Y	Y	N
centroid_0860	opgH	glucans biosynthesis glucosyltransferase MdoH	b1049	Y	Y	Y	N
centroid_0864	lpxL	kdo(2)-lipid IV(A) lauroyltransferase	b1054	Y	Y	Y	N
centroid_0872	pyrC	dihydroorotase	b1062	Y	Y	Y	N
centroid_0874	grxB	glutaredoxin 2	b1064	N	N	Y	N
centroid_0879	murJ	murein biosynthesis integral membrane protein MurJ	b1069	Y	Y	Y	N
centroid_0894	rne	ribonuclease E	b1084	Y	Y	Y	N
centroid_0897	yceD	23S rRNA accumulation protein YceD	b1088	Y	Y	Y	N
centroid_0898	rpmF	50S ribosomal protein L32	b1089	Y	Y	Y	N
centroid_0899	plsX	phosphate acyltransferase PlsX	b1090	Y	Y	Y	N
centroid_0900	fabH	3-oxoacyl-[acyl-carrier-protein] synthase 3	b1091	Y	Y	Y	N
centroid_0904	fabF	beta-ketoacyl-ACP synthase II	b1095	Y	Y	Y	N
centroid_0905	pabC	aminodeoxychorismate lyase	b1096	Y	Y	Y	N
centroid_0911	fhuE	ferric-rhodotorulic acid/ferric-coprogen receptor FhuE	b1102	N	N	Y	N
centroid_0915	thiK	Thiamine kinase	b1106	Y	Y	Y	N
centroid_0918	ndh	NADH-quinone dehydrogenase	b1109	Y	Y	Y	N
centroid_0923	mfd	transcription-repair coupling factor	b1114	Y	Y	Y	N
centroid_0926	lolD	lipoprotein-releasing ABC transporter ATP-binding protein LolD	b1117	Y	Y	Y	N
centroid_0940	purB	adenylosuccinate lyase	b1131	Y	Y	Y	N
centroid_0945	icd	NADP-dependent isocitrate dehydrogenase	b1136	Y	Y	Y	N
centroid_0950	bluF	diguanylate phosphodiesterase	b1163	Y	N	Y	N
centroid_0956	ymgF	hypothetical protein	b4520	N	N	Y	N
centroid_0963	minD	septum site-determining protein MinD	b1175	Y	Y	Y	N
centroid_0964	minC	Septum site-determining protein MinC	b1176	Y	Y	Y	N
centroid_0966	pliG	hypothetical protein	b1178	N	N	Y	N
centroid_0972	dsbB	disulfide bond formation protein DsbB	b1185	Y	Y	Y	N
centroid_0974	fadR	fatty acid metabolism transcriptional regulator FadR	b1187	Y	Y	Y	N
centroid_0976	dadA	D-amino acid dehydrogenase small subunit	b1189	Y	Y	Y	N
centroid_0988	ychF	redox-regulated ATPase YchF	b1203	Y	Y	Y	N
centroid_0997	prmC	peptide chain release factor N(5)-glutamine methyltransferase	b1212	Y	Y	Y	N
centroid_0998	ychQ	Invasion gene expression up-regulator, SirB	b1213	Y	Y	Y	N
centroid_1008	narX	Nitrate/nitrite sensor protein NarX	b1222	Y	Y	Y	N
centroid_1009	narK	NarK family nitrate/nitrite MFS transporter	b1223	Y	Y	Y	N
centroid_1016	rssA	patatin-like phospholipase RssA	b1234	Y	Y	Y	N
centroid_1024	oppB	oligopeptide ABC transporter permease OppB	b1244	Y	Y	Y	N
centroid_1026	oppD	murein tripeptide/oligopeptide ABC transporter ATP binding protein OppD	b1246	Y	Y	Y	N
centroid_1029	clsA	Cardiolipin synthase	b1249	Y	Y	Y	N
centroid_1030	yciY	Uncharacterised protein	b4595	Y	Y	Y	N
centroid_1035	yciB	septation protein A	b1254	Y	Y	Y	N
centroid_1042	trpB	tryptophan synthase subunit beta	b1261	Y	Y	Y	N
centroid_1044	trpD	Anthranilate synthase component II	b1263	Y	Y	Y	N
centroid_1053	topA	type I DNA topoisomerase	b1274	Y	Y	Y	N
centroid_1058	acnA	aconitate hydratase AcnA	b1276	Y	Y	Y	N
centroid_1061	lapA	Inner membrane protein YciS	b1279	Y	Y	Y	N
centroid_1062	lapB	tetratricopeptide repeat protein	b1280	Y	Y	Y	N
centroid_1068	pdeR	RNase II stability modulator	b1285	Y	N	Y	N
centroid_1069	rnb	exoribonuclease II	b1286	Y	Y	Y	N
centroid_1072	sapF	Glutathione import ATP-binding protein GsiA	b1290	Y	Y	Y	N
centroid_1073	sapD	putative D,D-dipeptide transport ATP-binding protein DdpD	b1291	Y	Y	Y	N
centroid_1074	sapC	Peptide transport system permease protein SapC	b1292	Y	Y	Y	N
centroid_1076	sapA	Dipeptide-binding protein	b1294	Y	Y	Y	N
centroid_1099	ycjT	glycosyl hydrolase family 65	b1316	N	N	Y	N
centroid_1100	ycjU	beta-phosphoglucomutase	b1317	N	N	Y	N
centroid_1102	ompG	membrane protein	b1319	N	N	Y	N
centroid_1106	tyrR	transcriptional regulator TyrR	b1323	Y	Y	Y	N
centroid_1109	mpaA	murein tripeptide amidase MpaA	b1326	Y	Y	Y	N
centroid_1113	mppA	murein tripeptide ABC transporter substrate-binding protein MppA	b1329	Y	Y	Y	N
centroid_1114	ynaI	low conductance mechanosensitive channel YnaI	b1330	N	N	Y	N
centroid_1119	smrA	DNA endonuclease SmrA	b1340	Y	Y	Y	N
centroid_1123	ttcA	tRNA 2-thiocytidine biosynthesis protein TtcA	b1344	Y	Y	Y	N
centroid_1126	ydbK	pyruvate-flavodoxin oxidoreductase	b1378	Y	Y	Y	N
centroid_1133	pdxI	aldo/keto reductase family oxidoreductase	b1406	N	N	Y	N
centroid_1135	ynbC	bifunctional alpha/beta hydrolase/class I SAM-dependent methyltransferase	b1410	N	N	Y	N
centroid_1136	ynbD	phosphatase PAP2/dual specificity phosphatase family protein	b1411	N	N	Y	N
centroid_1138	hrpA	ATP-dependent RNA helicase HrpA	b1413	Y	Y	Y	N
centroid_1146	ydcI	LysR family transcriptional regulator	b1422	Y	N	Y	N
centroid_1147	ydcJ	Uncharacterised protein	b1423	Y	Y	Y	N
centroid_1148	opgD	glucan biosynthesis protein D	b1424	Y	N	Y	N
centroid_1150	rimL	50S ribosomal protein L7/L12-serine acetyltransferase	b1427	Y	N	Y	N
centroid_1154	ydcL	Uncharacterised protein	b1431	Y	N	Y	N
centroid_1157	rlhA	23S rRNA 5-hydroxycytidine C2501 synthase	b1435	Y	N	Y	N
centroid_1163	ydcU	ABC transporter permease	b1442	Y	N	Y	N
centroid_1178	yddE	PhzF family isomerase	b1464	N	N	Y	N
centroid_1180	narW	Redox enzyme maturation protein NarW	b1466	Y	N	Y	N
centroid_1181	narY	Respiratory nitrate reductase 2 beta chain	b1467	Y	N	Y	N
centroid_1185	yddG	Aromatic amino acid exporter YddG	b1473	Y	Y	Y	N
centroid_1190	maeA	malate dehydrogenase	b1479	Y	Y	Y	N
centroid_1193	osmC	peroxiredoxin OsmC	b1482	Y	N	Y	N
centroid_1202	gadC	acid resistance gamma-aminobutyrate antiporter GadC	b1492	N	N	Y	N
centroid_1204	pqqL	insulinase family protein	b1494	N	N	Y	N
centroid_1205	yddB	TonB-dependent receptor	b1495	N	N	Y	N
centroid_1207	yneP	protein YneP	b4747	N	N	Y	N
centroid_1209	ydeN	sulfatase-like hydrolase/transferase	b1498	N	N	Y	N
centroid_1210	ydeO	acid stress response transcriptional regulator YdeO	b1499	N	N	Y	N
centroid_1218	hipA	type II toxin-antitoxin system serine/threonine protein kinase toxin HipA	b1507	N	N	Y	N
centroid_1219	hipB	type II toxin-antitoxin system antitoxin HipB	b1508	N	N	Y	N
centroid_1236	eamA	putative amino-acid metabolite efflux pump	b1533	Y	Y	Y	N
centroid_1237	ydeE	transporter	b1534	Y	N	Y	N
centroid_1243	ydfH	GntR family transcriptional regulator	b1540	Y	N	Y	N
centroid_1245	ydfI	mannitol dehydrogenase family protein	b1542	Y	N	Y	N
centroid_1248	rspA	Starvation-sensing protein RspA	b1581	N	N	Y	N
centroid_1250	ynfB	Uncharacterised protein	b1583	Y	N	Y	N
centroid_1251	speG	Spermidine N(1)-acetyltransferase	b1584	Y	Y	Y	N
centroid_1252	ynfC	YnfC family lipoprotein	b1585	Y	N	Y	N
centroid_1253	ynfD	DUF1161 domain-containing protein	b1586	Y	Y	Y	N
centroid_1254	ynfE	dimethyl sulfoxide reductase subunit A	b1587	N	N	Y	N
centroid_1255	ynfF	dimethyl sulfoxide reductase subunit A	b1588	N	N	Y	N
centroid_1256	---	dimethylsulfoxide reductase subunit B	---	Y	N	Y	N
centroid_1263	ynfM	MFS transporter	b1596	Y	Y	Y	N
centroid_1266	ydgD	V8-like Glu-specific endopeptidase	b1598	Y	Y	Y	N
centroid_1268	mdtJ	multidrug/spermidine efflux SMR transporter subunit MdtJ	b1600	Y	Y	Y	N
centroid_1271	pntA	Re/Si-specific NAD(P)(+) transhydrogenase subunit alpha	b1603	Y	Y	Y	N
centroid_1273	ydgI	amino acid permease	b1605	Y	Y	Y	N
centroid_1277	rstB	two-component system sensor histidine kinase RstB	b1609	Y	Y	Y	N
centroid_1278	tus	DNA replication terminus site-binding protein	b1610	Y	Y	Y	N
centroid_1280	fumA	Fumarate hydratase class I, aerobic	b1612	Y	N	Y	N
centroid_1281	manA	mannose-6-phosphate isomerase	b1613	Y	Y	Y	N
centroid_1282	ydgA	Uncharacterised protein	b1614	Y	N	Y	N
centroid_1296	rsxA	Electron transport complex protein RnfA	b1627	Y	Y	Y	N
centroid_1298	rsxC	electron transport complex subunit RsxC	b1629	Y	Y	Y	N
centroid_1299	rsxD	electron transport complex subunit RsxD	b1630	Y	Y	Y	N
centroid_1300	rsxG	electron transport complex subunit RsxG	b1631	Y	Y	Y	N
centroid_1303	dtpA	dipeptide/tripeptide permease DtpA	b1634	Y	Y	Y	N
centroid_1307	pdxH	pyridoxamine 5'-phosphate oxidase	b1638	Y	Y	Y	N
centroid_1313	ydhJ	HlyD family secretion protein	b1644	Y	Y	Y	N
centroid_1314	ydhK	FUSC family protein	b1645	Y	Y	Y	N
centroid_1319	nemA	N-ethylmaleimide reductase	b1650	Y	Y	Y	N
centroid_1320	gloA	lactoylglutathione lyase	b1651	Y	Y	Y	N
centroid_1321	rnt	Ribonuclease T	b1652	Y	Y	Y	N
centroid_1328	purR	HTH-type transcriptional repressor PurR	b1658	Y	Y	Y	N
centroid_1331	cfa	cyclopropane fatty acyl phospholipid synthase	b1661	Y	Y	Y	N
centroid_1336	ydhS	FAD-NAD(P)-binding protein	b1668	Y	N	Y	N
centroid_1338	ydhU	thiosulfate reductase cytochrome B subunit	b1670	N	N	Y	N
centroid_1341	ydhV	aldehyde ferredoxin oxidoreductase	b1673	N	N	Y	N
centroid_1349	sufD	Fe-S cluster assembly protein SufD	b1681	Y	Y	Y	N
centroid_1350	sufC	Fe-S cluster assembly ATPase SufC	b1682	Y	Y	Y	N
centroid_1359	ydiN	MFS transporter	b1691	N	N	Y	N
centroid_1363	ydiO	acyl-CoA dehydrogenase	b1695	N	N	Y	N
centroid_1364	ydiP	AraC family transcriptional regulator	b1696	N	N	Y	N
centroid_1366	ydiR	electron transfer flavoprotein subunit alpha	b1698	N	N	Y	N
centroid_1369	fadK	medium-chain fatty-acid--CoA ligase	b1701	N	N	Y	N
centroid_1370	ppsA	phosphoenolpyruvate synthase	b1702	Y	Y	Y	N
centroid_1374	ydiU	YdiU family protein	b1706	Y	Y	Y	N
centroid_1397	katE	catalase HPII	b1732	Y	N	Y	N
centroid_1403	chbB	N,N'-diacetylchitobiose-specific phosphotransferase enzyme IIB component	b1738	Y	Y	Y	N
centroid_1407	ves	Various environmental stresses-induced protein	b1742	N	N	Y	N
centroid_1411	astD	succinylglutamate-semialdehyde dehydrogenase	b1746	Y	Y	Y	N
centroid_1427	topB	DNA topoisomerase III	b1763	Y	Y	Y	N
centroid_1430	sppA	Protease 4	b1766	Y	Y	Y	N
centroid_1437	ydjI	ketose-bisphosphate aldolase	b1773	N	N	Y	N
centroid_1443	gapA	glyceraldehyde-3-phosphate dehydrogenase	b1779	Y	Y	Y	N
centroid_1462	yoaG	Uncharacterised protein	b1796	N	N	Y	N
centroid_1463	yeaR	tellurite resistance protein TehB	b1797	Y	N	Y	N
centroid_1469	rnd	Ribonuclease D	b1804	Y	Y	Y	N
centroid_1470	fadD	long-chain-fatty-acid--CoA ligase FadD	b1805	Y	Y	Y	N
centroid_1480	pdeD	cyclic diguanylate phosphodiesterase	b1815	Y	Y	Y	N
centroid_1488	cspC	transcription antiterminator/RNA stability regulator CspE	b1823	Y	Y	Y	N
centroid_1494	yebQ	MFS transporter	b1828	Y	Y	Y	N
centroid_1496	prc	carboxy terminal-processing peptidase	b1830	Y	Y	Y	N
centroid_1497	proQ	ProP effector	b1831	Y	Y	Y	N
centroid_1500	letB	Paraquat-inducible protein B	b1834	Y	Y	Y	N
centroid_1509	yobB	Carbon-nitrogen hydrolase	b1843	N	N	Y	N
centroid_1514	yebG	DNA damage-inducible protein YebG	b1848	Y	N	Y	N
centroid_1522	mepM	Glycyl-glycine endopeptidase LytM precursor	b1856	Y	Y	Y	N
centroid_1523	znuA	zinc ABC transporter substrate-binding protein	b1857	Y	Y	Y	N
centroid_1524	znuC	Zinc import ATP-binding protein ZnuC	b1858	Y	Y	Y	N
centroid_1526	ruvB	Holliday junction ATP-dependent DNA helicase RuvB	b1860	Y	Y	Y	N
centroid_1527	ruvA	Holliday junction branch migration protein RuvA	b1861	Y	Y	Y	N
centroid_1530	ruvC	crossover junction endodeoxyribonuclease RuvC	b1863	Y	Y	Y	N
centroid_1531	yebC	YebC/PmpR family DNA-binding transcriptional regulator	b1864	Y	Y	Y	N
centroid_1532	nudB	dihydroneopterin triphosphate diphosphatase	b1865	Y	Y	Y	N
centroid_1537	cmoA	carboxy-S-adenosyl-L-methionine synthase CmoA	b1870	Y	Y	Y	N
centroid_1563	araG	arabinose ABC transporter ATP binding protein AraG	b1900	Y	N	Y	N
centroid_1574	uvrC	Excinuclease ABC subunit C	b1913	Y	Y	Y	N
centroid_1575	uvrY	UvrY/SirA/GacA family response regulator transcription factor	b1914	Y	Y	Y	N
centroid_1581	dcyD	D-cysteine desulfhydrase	b1919	Y	Y	Y	N
centroid_1611	yedP	mannosyl-3-phosphoglycerate phosphatase-related protein	b1955	N	N	Y	N
centroid_1633	yeeO	multidrug efflux MATE transporter EmmdR	b1985	Y	Y	Y	N
centroid_1638	cobS	adenosylcobinamide-GDP ribazoletransferase	b1992	N	N	Y	N
centroid_1644	dacD	serine-type D-Ala-D-Ala carboxypeptidase DacD	b2010	Y	Y	Y	N
centroid_1645	sbcB	exodeoxyribonuclease I	b2011	Y	Y	Y	N
centroid_1651	yeeZ	nucleotide sugar dehydrogenase	b2016	Y	Y	Y	N
centroid_1657	hisB	bifunctional histidinol-phosphatase/imidazoleglycerol-phosphate dehydratase HisB	b2022	Y	Y	Y	N
centroid_1660	hisF	imidazole glycerol phosphate synthase subunit HisF	b2025	Y	Y	Y	N
centroid_1666	wcaM	colanic acid biosynthesis protein WcaM	b2043	N	N	Y	N
centroid_1667	wcaL	colanic acid biosynthesis glycosyltransferase WcaL	b2044	N	N	Y	N
centroid_1670	wcaJ	undecaprenyl-phosphate glucose phosphotransferase	b2047	Y	N	Y	N
centroid_1672	cpsB	mannose-1-phosphate guanyltransferase	b2049	Y	N	Y	N
centroid_1688	dcd	Deoxycytidine triphosphate deaminase	b2065	Y	Y	Y	N
centroid_1697	mdtB	multidrug transporter subunit MdtB	b2075	Y	Y	Y	N
centroid_1698	mdtC	multidrug efflux RND transporter permease subunit MdtC	b2076	Y	Y	Y	N
centroid_1701	baeR	two-component system response regulator BaeR	b2079	Y	Y	Y	N
centroid_1704	yegR	hypothetical protein	b2085	N	N	Y	N
centroid_1717	yegW	putative HTH-type transcriptional regulator YegW	b2101	N	N	Y	N
centroid_1734	yehL	MoxR family ATPase	b2119	N	N	Y	N
centroid_1735	yehM	hypothetical protein	b2120	N	N	Y	N
centroid_1740	btsR	Transcriptional regulatory protein YehT	b2125	Y	Y	Y	N
centroid_1760	sanA	vancomycin high temperature exclusion protein	b2144	Y	Y	Y	N
centroid_1763	preA	NAD-dependent dihydropyrimidine dehydrogenase subunit PreA	b2147	N	N	Y	N
centroid_1788	yeiP	Elongation factor P-like protein	b2171	Y	Y	Y	N
centroid_1792	mepS	putative endopeptidase Spr precursor	b2175	Y	Y	Y	N
centroid_1794	yejA	ABC transporter substrate-binding protein	b2177	Y	Y	Y	N
centroid_1797	yejF	microcin C ABC transporter ATP-binding protein YejF	b2180	Y	Y	Y	N
centroid_1809	ccmF	Cytochrome c-type biogenesis protein CcmF	b2196	Y	N	Y	N
centroid_1818	napG	ferredoxin-type protein NapG	b2205	N	N	Y	N
centroid_1828	ompC	porin OmpC	b2215	Y	Y	Y	N
centroid_1829	rcsD	Sensor-like histidine kinase RcsD	b2216	Y	Y	Y	N
centroid_1844	ubiG	bifunctional 2-polyprenyl-6-hydroxyphenol methylase/3-demethylubiquinol 3-O-methyltransferase UbiG	b2232	Y	Y	Y	N
centroid_1845	yfaL	AIDA-I family autotransporter adhesin YfaL/EhaC	b2233	N	N	Y	N
centroid_1846	nrdA	ribonucleoside-diphosphate reductase subunit alpha	b2234	Y	Y	Y	N
centroid_1847	nrdB	ribonucleotide-diphosphate reductase subunit beta	b2235	Y	Y	Y	N
centroid_1864	arnA	bifunctional UDP-4-amino-4-deoxy-L-arabinose formyltransferase/UDP-glucuronic acid oxidase ArnA	b2255	Y	N	Y	N
centroid_1865	arnD	putative 4-deoxy-4-formamido-L-arabinose-phosphoundecaprenol deformylase ArnD	b2256	Y	N	Y	N
centroid_1866	arnT	Undecaprenyl phosphate-alpha-4-amino-4-deoxy-L-arabinose arabinosyl transferase	b2257	Y	N	Y	N
centroid_1867	arnE	Undecaprenyl phosphate-aminoarabinose flippase subunit ArnE	b4544	Y	N	Y	N
centroid_1868	arnF	Undecaprenyl phosphate-aminoarabinose flippase subunit ArnF	b2258	Y	N	Y	N
centroid_1870	menE	o-succinylbenzoate--CoA ligase	b2260	Y	Y	Y	N
centroid_1880	nuoN	NADH-quinone oxidoreductase subunit N	b2276	Y	Y	Y	N
centroid_1881	nuoM	NADH-quinone oxidoreductase subunit M	b2277	Y	Y	Y	N
centroid_1882	nuoL	NADH-quinone oxidoreductase subunit L	b2278	Y	Y	Y	N
centroid_1893	lrhA	transcriptional regulator LrhA	b2289	Y	Y	Y	N
centroid_1895	yfbR	5'-nucleotidase YfbR	b2291	Y	Y	Y	N
centroid_1900	ackA	acetate kinase	b2296	Y	Y	Y	N
centroid_1901	pta	phosphate acetyltransferase	b2297	Y	Y	Y	N
centroid_1910	hisP	histidine ABC transporter ATP-binding protein HisP	b2306	Y	Y	Y	N
centroid_1917	cvpA	colicin V production protein	b2313	Y	Y	Y	N
centroid_1918	dedD	cell division protein DedD	b2314	Y	Y	Y	N
centroid_1922	truA	tRNA pseudouridine(38-40) synthase TruA	b2318	Y	Y	Y	N
centroid_1923	usg	aspartate-semialdehyde dehydrogenase	b2319	Y	Y	Y	N
centroid_1933	aroC	chorismate synthase	b2329	Y	Y	Y	N
centroid_1941	yfcU	fimbrial usher protein YfcU	b4661	N	N	Y	N
centroid_1946	yfcZ	Uncharacterised protein	b2343	Y	Y	Y	N
centroid_1966	pyrR	Transcriptional regulatory protein YpdB	b2381	Y	Y	Y	N
centroid_1995	ptsI	Phosphoenolpyruvate-protein phosphotransferase	b2416	Y	Y	Y	N
centroid_2001	cysW	Sulfate transport system permease protein CysW	b2423	Y	Y	Y	N
centroid_2004	ucpA	SDR family oxidoreductase UcpA	b2426	N	N	Y	N
centroid_2013	hemF	oxygen-dependent coproporphyrinogen oxidase	b2436	Y	Y	Y	N
centroid_2046	purC	Phosphoribosylaminoimidazole-succinocarboxamide synthase	b2476	Y	Y	Y	N
centroid_2048	dapA	4-hydroxy-tetrahydrodipicolinate synthase	b2478	Y	Y	Y	N
centroid_2060	hda	Uncharacterised protein	b2496	Y	Y	Y	N
centroid_2063	purM	Phosphoribosylformylglycinamidine cyclo-ligase	b2499	Y	Y	Y	N
centroid_2071	guaA	glutamine-hydrolyzing GMP synthase	b2507	Y	Y	Y	N
centroid_2072	guaB	IMP dehydrogenase	b2508	Y	Y	Y	N
centroid_2076	bamB	outer membrane protein assembly factor BamB	b2512	Y	Y	Y	N
centroid_2082	ndk	nucleoside-diphosphate kinase	b2518	Y	Y	Y	N
centroid_2084	yfhM	Uncharacterised protein	b2520	Y	N	Y	N
centroid_2086	sseB	enhanced serine sensitivity protein SseB	b2522	Y	Y	Y	N
centroid_2090	hscA	Fe-S protein assembly chaperone HscA	b2526	Y	Y	Y	N
centroid_2091	hscB	co-chaperone HscB	b2527	Y	Y	Y	N
centroid_2092	iscA	Iron-sulfur cluster assembly protein	b2528	Y	Y	Y	N
centroid_2093	iscU	Fe-S cluster assembly scaffold IscU	b2529	Y	Y	Y	N
centroid_2094	iscS	cysteine desulfurase	b2530	Y	Y	Y	N
centroid_2121	purL	phosphoribosylformylglycinamidine synthase	b2557	Y	Y	Y	N
centroid_2131	era	GTPase Era	b2566	Y	Y	Y	N
centroid_2137	rseA	anti-sigma-E factor RseA	b2572	Y	Y	Y	N
centroid_2140	nadB	L-aspartate oxidase	b2574	Y	Y	Y	N
centroid_2142	srmB	ATP-dependent RNA helicase SrmB	b2576	Y	Y	Y	N
centroid_2156	rluD	23S rRNA pseudouridine(1911/1915/1917) synthase RluD	b2594	Y	Y	Y	N
centroid_2166	rplS	50S ribosomal protein L19	b2606	Y	Y	Y	N
centroid_2176	bamE	outer membrane protein assembly factor BamE	b2617	Y	Y	Y	N
centroid_2179	smpB	Small protein B	b2620	Y	Y	Y	N
centroid_2208	gshA	Glutamate--cysteine ligase	b2688	Y	Y	Y	N
centroid_2214	recA	Recombinase A	b2699	Y	Y	Y	N
centroid_2287	pyrG	CTP synthase (glutamine hydrolyzing)	b2780	Y	Y	Y	N
centroid_2293	barA	Signal transduction histidine-protein kinase BarA	b2786	Y	Y	Y	N
centroid_2313	rlmM	23S rRNA (cytidine(2498)-2'-O)-methyltransferase RlmM	b2806	Y	Y	Y	N
centroid_2314	ygdD	DUF423 domain-containing protein	b2807	Y	Y	Y	N
centroid_2315	gcvA	glycine cleavage system transcriptional regulator GcvA	b2808	Y	Y	Y	N
centroid_2323	recD	exodeoxyribonuclease V subunit alpha	b2819	Y	Y	Y	N
centroid_2324	recB	exodeoxyribonuclease V subunit beta	b2820	Y	N	Y	N
centroid_2326	recC	exodeoxyribonuclease V subunit gamma	b2822	Y	Y	Y	N
centroid_2334	rppH	RNA pyrophosphohydrolase	b2830	Y	Y	Y	N
centroid_2341	galR	HTH-type transcriptional regulator GalR	b2837	Y	Y	Y	N
centroid_2379	dsbC	Thiol:disulfide interchange protein DsbC precursor	b2893	Y	Y	Y	N
centroid_2380	xerD	Tyrosine recombinase XerD	b2894	Y	Y	Y	N
centroid_2392	ubiI	FAD-dependent 2-octaprenylphenol hydroxylase	b2906	Y	Y	Y	N
centroid_2393	ubiH	2-octaprenyl-6-methoxyphenyl hydroxylase	b2907	Y	Y	Y	N
centroid_2394	pepP	Xaa-Pro aminopeptidase	b2908	Y	Y	Y	N
centroid_2395	ygfB	yecA family protein	b2909	Y	Y	Y	N
centroid_2418	tktA	transketolase	b2935	Y	Y	Y	N
centroid_2428	gshB	Glutathione synthetase	b2947	Y	Y	Y	N
centroid_2436	hemW	radical SAM family heme chaperone HemW	b2955	Y	Y	Y	N
centroid_2475	---	YtfJ family protein	---	N	N	Y	N
centroid_2498	exbB	Biopolymer transport protein ExbB	b3006	Y	Y	Y	N
centroid_2507	ftsP	cell division protein FtsP	b3017	Y	Y	Y	N
centroid_2519	cpdA	3',5'-cyclic adenosine monophosphate phosphodiesterase CpdA	b3032	Y	Y	Y	N
centroid_2576	yqjA	Inner membrane protein YqjA	b3095	Y	Y	Y	N
centroid_2596	tdcB	bifunctional threonine ammonia-lyase/L-serine ammonia-lyase TdcB	b3117	Y	N	Y	N
centroid_2623	diaA	DnaA initiator-associating protein DiaA	b3149	Y	Y	Y	N
centroid_2639	pnp	polyribonucleotide nucleotidyltransferase	b3164	Y	Y	Y	N
centroid_2652	rlmE	23S rRNA (uridine(2552)-2'-O)-methyltransferase RlmE	b3179	Y	Y	Y	N
centroid_2653	yhbY	ribosome assembly RNA-binding protein YhbY	b3180	Y	Y	Y	N
centroid_2675	rpoN	RNA polymerase sigma-54 factor 1	b3202	Y	Y	Y	N
centroid_2678	rapZ	RNase adapter RapZ	b3205	Y	Y	Y	N
centroid_2683	arcB	Aerobic respiration control sensor protein ArcB	b3210	Y	Y	Y	N
centroid_2696	sspA	stringent starvation protein A	b3229	Y	Y	Y	N
centroid_2700	yhcB	DUF1043 family protein	b3233	Y	Y	Y	N
centroid_2704	argR	transcriptional regulator ArgR	b3237	Y	Y	Y	N
centroid_2712	yhdP	DUF3971 domain-containing protein	b4472	Y	Y	Y	N
centroid_2714	yhdE	nucleoside triphosphate pyrophosphatase YhdE	b3248	Y	Y	Y	N
centroid_2718	csrD	Regulator of CsrB and CsrC decay CsrD	b3252	Y	Y	Y	N
centroid_2725	dusB	tRNA dihydrouridine synthase DusB	b3260	Y	Y	Y	N
centroid_2726	fis	DNA-binding transcriptional regulator Fis	b3261	Y	Y	Y	N
centroid_2739	aroE	shikimate dehydrogenase	b3281	Y	Y	Y	N
centroid_2747	trkA	Trk system potassium uptake protein TrkA	b3290	Y	Y	Y	N
centroid_2790	yheO	transcriptional regulator	b3346	Y	Y	Y	N
centroid_2802	crp	cAMP-activated global transcriptional regulator CRP	b3357	Y	Y	Y	N
centroid_2826	dam	DNA adenine methylase	b3387	Y	Y	Y	N
centroid_2827	damX	cell division protein DamX	b3388	Y	Y	Y	N
centroid_2828	aroB	3-dehydroquinate synthase	b3389	Y	Y	Y	N
centroid_2829	aroK	shikimate kinase AroK	b3390	Y	Y	Y	N
centroid_2837	igaA	Intracellular growth attenuator protein igaA	b3398	Y	Y	Y	N
centroid_2839	hslR	Heat shock protein 15	b3400	Y	Y	Y	N
centroid_2843	envZ	two-component system sensor histidine kinase EnvZ	b3404	Y	Y	Y	N
centroid_2844	ompR	two-component system response regulator OmpR	b3405	Y	Y	Y	N
centroid_2864	glpD	glycerol-3-phosphate dehydrogenase	b3426	Y	Y	Y	N
centroid_2898	rsmD	16S rRNA (guanine(966)-N(2))-methyltransferase	b3465	Y	Y	Y	N
centroid_2919	pitA	Low-affinity inorganic phosphate transporter 1	b3493	Y	Y	Y	N
centroid_2926	gor	glutathione-disulfide reductase	b3500	Y	Y	Y	N
centroid_2953	yhjJ	insulinase family protein	b3527	Y	Y	Y	N
centroid_3018	mtlD	Mannitol-1-phosphate 5-dehydrogenase	b3600	Y	Y	Y	N
centroid_3028	cysE	serine O-acetyltransferase	b3607	Y	Y	Y	N
centroid_3032	yibN	rhodanese-like domain-containing protein	b3611	Y	Y	Y	N
centroid_3034	envC	murein hydrolase activator EnvC	b3613	Y	Y	Y	N
centroid_3044	waaO	lipopolysaccharide 3-alpha-galactosyltransferase	b3627	N	N	Y	N
centroid_3045	waaP	lipopolysaccharide core heptose(I) kinase RfaP	b3630	N	N	Y	N
centroid_3046	waaG	glycosyltransferase family 4 protein	b3631	N	N	Y	N
centroid_3051	rpmG	50S ribosomal protein L33	b3636	Y	Y	Y	N
centroid_3065	spoT	bifunctional GTP diphosphokinase/guanosine-3',5'-bis pyrophosphate 3'-pyrophosphohydrolase	b3650	Y	Y	Y	N
centroid_3067	recG	ATP-dependent DNA helicase RecG	b3652	Y	Y	Y	N
centroid_3120	mnmE	tRNA modification GTPase MnmE	b3706	Y	Y	Y	N
centroid_3136	phoU	phosphate signaling complex protein PhoU	b3724	Y	Y	Y	N
centroid_3138	pstA	Phosphate transport system permease protein PstA	b3726	Y	Y	Y	N
centroid_3139	pstC	Phosphate transport system permease protein PstC	b3727	Y	Y	Y	N
centroid_3140	pstS	phosphate ABC transporter substrate-binding protein PstS	b3728	Y	Y	Y	N
centroid_3144	atpD	F0F1 ATP synthase subunit beta	b3732	Y	Y	Y	N
centroid_3145	atpG	F0F1 ATP synthase subunit gamma	b3733	Y	Y	Y	N
centroid_3146	atpA	F0F1 ATP synthase subunit alpha	b3734	Y	Y	Y	N
centroid_3147	atpH	F0F1 ATP synthase subunit delta	b3735	Y	Y	Y	N
centroid_3149	atpE	F0F1 ATP synthase subunit C	b3737	Y	Y	Y	N
centroid_3150	atpB	F-ATPase subunit 6	b3738	Y	Y	Y	N
centroid_3152	rsmG	Ribosomal RNA small subunit methyltransferase G	b3740	Y	Y	Y	N
centroid_3153	mnmG	tRNA uridine-5-carboxymethylaminomethyl(34) synthesis enzyme MnmG	b3741	Y	Y	Y	N
centroid_3180	rep	DNA helicase Rep	b3778	Y	Y	Y	N
centroid_3183	trxA	thioredoxin TrxA	b3781	Y	Y	Y	N
centroid_3186	rfe	UDP-N-acetylglucosamine--undecaprenyl-phosphate N-acetylglucosaminephosphotransferase	b3784	Y	Y	Y	N
centroid_3193	wecE	dTDP-4-amino-4,6-dideoxygalactose transaminase	b3791	Y	Y	Y	N
centroid_3194	wzxE	O-antigen translocase	b3792	Y	Y	Y	N
centroid_3195	wecF	TDP-N-acetylfucosamine:lipid II N-acetylfucosaminyltransferase	b4481	Y	Y	Y	N
centroid_3196	wzyE	O-antigen assembly polymerase	b3793	Y	Y	Y	N
centroid_3197	rffM	lipopolysaccharide N-acetylmannosaminouronosyltransferase	b3794	Y	Y	Y	N
centroid_3207	yifL	lipoprotein	b4558	Y	Y	Y	N
centroid_3208	dapF	diaminopimelate epimerase	b3809	Y	Y	Y	N
centroid_3209	yigA	DUF484 domain-containing protein	b3810	Y	Y	Y	N
centroid_3210	xerC	Tyrosine recombinase XerC	b3811	Y	Y	Y	N
centroid_3212	uvrD	DNA helicase II	b3813	Y	Y	Y	N
centroid_3218	recQ	DNA helicase RecQ	b3822	Y	Y	Y	N
centroid_3223	bioP	hypothetical protein	b3827	Y	Y	Y	N
centroid_3231	ubiB	putative ubiquinone biosynthesis protein UbiB	b3835	Y	Y	Y	N
centroid_3234	tatC	Sec-independent protein translocase subunit TatC	b3839	Y	Y	Y	N
centroid_3235	tatD	3'-5' ssDNA/RNA exonuclease TatD	b4483	Y	Y	Y	N
centroid_3236	rfaH	Transcription antitermination protein RfaH	b3842	Y	Y	Y	N
centroid_3238	fre	NAD(P)H-flavin reductase	b3844	Y	Y	Y	N
centroid_3249	dsbA	Thiol:disulfide interchange protein DsbA precursor	b3860	Y	Y	Y	N
centroid_3253	polA	DNA polymerase I	b3863	Y	Y	Y	N
centroid_3260	glnA	glutamate--ammonia ligase	b3870	Y	Y	Y	N
centroid_3261	bipA	ribosome-dependent GTPase TypA	b3871	Y	Y	Y	N
centroid_3284	sodA	superoxide dismutase [Mn]	b3908	Y	Y	Y	N
centroid_3288	cpxR	envelope stress response regulator transcription factor CpxR	b3912	Y	Y	Y	N
centroid_3291	pfkA	6-phosphofructokinase isozyme 1	b3916	Y	Y	Y	N
centroid_3306	hslU	HslU--HslV peptidase ATPase subunit	b3931	Y	Y	Y	N
centroid_3307	hslV	ATP-dependent protease subunit HslV	b3932	Y	Y	Y	N
centroid_3309	cytR	DNA-binding transcriptional regulator CytR	b3934	Y	Y	Y	N
centroid_3315	metL	Aspartokinase II/homoserine dehydrogenase II	b3940	Y	Y	Y	N
centroid_3334	oxyR	Morphology and auto-aggregation control protein	b3961	Y	Y	Y	N
centroid_3364	hupA	DNA-binding protein HU-alpha	b4000	Y	Y	Y	N
centroid_3369	purD	phosphoribosylamine--glycine ligase	b4005	Y	Y	Y	N
centroid_3370	purH	bifunctional phosphoribosylaminoimidazolecarboxamide formyltransferase/IMP cyclohydrolase	b4006	Y	Y	Y	N
centroid_3396	ubiC	Chorismate--pyruvate lyase	b4039	Y	Y	Y	N
centroid_3400	lexA	repressor LexA	b4043	Y	Y	Y	N
centroid_3493	epmB	L-lysine 2,3-aminomutase	b4146	Y	Y	Y	N
centroid_3504	epmA	Elongation factor P--(R)-beta-lysine ligase	b4155	Y	Y	Y	N
centroid_3510	queG	tRNA epoxyqueuosine(34) reductase QueG	b4166	Y	Y	Y	N
centroid_3515	miaA	tRNA (adenosine(37)-N6)-dimethylallyltransferase MiaA	b4171	Y	Y	Y	N
centroid_3516	hfq	RNA chaperone Hfq	b4172	Y	Y	Y	N
centroid_3519	hflC	Modulator of FtsH protease HflC	b4175	Y	Y	Y	N
centroid_3521	purA	adenylosuccinate synthase	b4177	Y	Y	Y	N
centroid_3535	ulaR	HTH-type transcriptional regulator UlaR	b4191	Y	N	Y	N
centroid_3547	rplI	50S ribosomal protein L9	b4203	Y	Y	Y	N
centroid_3572	yjgA	ribosome-associated protein	b4234	Y	Y	Y	N
centroid_3577	treC	alpha,alpha-phosphotrehalase	b4239	Y	Y	Y	N
centroid_3594	holC	DNA polymerase III subunit chi	b4259	Y	Y	Y	N
centroid_3595	pepA	Cytosol aminopeptidase	b4260	Y	Y	Y	N
centroid_3597	lptG	LPS export ABC transporter permease LptG	b4262	Y	Y	Y	N
centroid_3653	prfC	Peptide chain release factor 3	b4375	Y	Y	Y	N
centroid_3669	ettA	energy-dependent translational throttle protein EttA	b4391	Y	Y	Y	N
centroid_3679	arcA	two-component system response regulator ArcA	b4401	Y	Y	Y	N
centroid_3791	---	Rrf2 family transcriptional regulator	---	N	N	Y	N
centroid_3892	---	putative serine transporter	---	N	N	Y	N
centroid_3947	---	major facilitator superfamily transporter	---	N	N	Y	N
centroid_3985	---	peptidoglycan synthase	---	N	N	Y	N
centroid_3988	---	HAMP domain-containing protein	---	N	N	Y	N
centroid_4147	---	LacI family transcriptional regulator	---	N	N	Y	N
centroid_4181	---	polyphenol oxidoreductase	---	N	N	Y	N
centroid_4245	---	hypothetical protein	---	N	N	Y	N
centroid_4421	---	protein pndA	---	N	N	Y	N
centroid_4427	---	LysR family transcriptional regulator	---	N	N	Y	N
centroid_4506	---	peptidase M15	---	N	N	Y	N
centroid_4824	---	Probable poly(glycerol-phosphate) alpha-glucosyltransferase	---	N	N	Y	N
centroid_4825	---	O-antigen ligase	---	N	N	Y	N
centroid_4826	---	Chondroitin polymerase	---	N	N	Y	N
centroid_4828	---	deacetylase	---	N	N	Y	N
centroid_4831	---	glycosyltransferase	---	N	N	Y	N
centroid_5253	---	Transcriptional regulatory protein	---	N	N	Y	N
centroid_5311	---	GalU regulator GalF	---	N	N	Y	N
centroid_6237	---	EAL domain-containing protein	---	N	N	Y	N
centroid_7088	---	lysine-sensitive aspartokinase 3	---	N	N	Y	N
				422	373
