## Supplementary material for "A novel method for integrating genomic and Tn-Seq data to identify common *in vivo* fitness mechanisms across multiple bacterial species": S8 Table

### Sheet: S8 Table
S8 Table. Fitness Genes Mapped to Known Operons.
Operon	Total # genes	# Fitness genes	% fitness	# TnS screens	Gene #1 (gene_sym, CoC, TnS, Vir, Ess)	Gene #2 (gene_sym, CoC, TnS, Vir, Ess)	Gene #3 (gene_sym, CoC, TnS, Vir, Ess)	Gene #4 (gene_sym, CoC, TnS, Vir, Ess)	Gene #5 (gene_sym, CoC, TnS, Vir, Ess)	Gene #6 (gene_sym, CoC, TnS, Vir, Ess)	Gene #7 (gene_sym, CoC, TnS, Vir, Ess)	Gene #8 (gene_sym, CoC, TnS, Vir, Ess)	Gene #9 (gene_sym, CoC, TnS, Vir, Ess)
rfe,wzzE,wecB,wecC,rffG,rffH,rffC,wecE,wzxE,wecF,wzyE,rffM	12	9	75	3	centroid_3196 (wzyE, Y, C, N, Y)	centroid_3191 (rffH, Y, KS, Y, N)	centroid_3187 (wzzE, Y, S, Y, N)	centroid_3195 (wecF, Y, S, N, N)	centroid_3197 (rffM, Y, S, N, N)	centroid_3188 (wecB, Y, S, Y, N)	centroid_3194 (wzxE, Y, CKS, N, N)	centroid_3186 (rfe, Y, CS, N, N)	centroid_3193 (wecE, Y, K, N, N)
atpI,atpB,atpE,atpF,atpH,atpA,atpG,atpD,atpC	9	6	66.7	2	centroid_3149 (atpE, Y, S, N, N)	centroid_3150 (atpB, Y, CS, N, N)	centroid_3147 (atpH, Y, C, N, N)	centroid_3144 (atpD, Y, CS, N, N)	centroid_3146 (atpA, Y, CS, N, N)	centroid_3145 (atpG, Y, CS, N, N)
arnB,arnC,arnA,arnD,arnT,arnE,arnF	7	5	71.4	3	centroid_1868 (arnF, Y, K, N, N)	centroid_1864 (arnA, Y, E, N, N)	centroid_1867 (arnE, Y, S, N, N)	centroid_1866 (arnT, Y, E, N, N)	centroid_1865 (arnD, Y, EKS, N, N)
lptD,surA,pdxA,rsmA,apaG,apaH	6	5	83.3	3	centroid_0044 (apaG, Y, S, N, N)	centroid_0045 (rsmA, Y, CS, N, N)	centroid_0046 (pdxA, Y, KS, N, N)	centroid_0047 (surA, Y, C, N, N)	centroid_0043 (apaH, Y, S, N, N)
yceD,rpmF,plsX,fabH,fabD,fabG,acpP,fabF	8	5	62.5	2	centroid_0899 (plsX, Y, C, N, N)	centroid_0900 (fabH, Y, E, N, Y)	centroid_0904 (fabF, Y, C, N, N)	centroid_0898 (rpmF, Y, C, N, Y)	centroid_0897 (yceD, Y, C, N, N)
wcaC,wcaD,wcaE,wcaF,gmd,fcl,gmm,wcaI,cpsB,cpsG,wcaJ,wzxC	12	4	33.3	2	centroid_1672 (cpsB, Y, S, Y, N)	centroid_1671 (cpsG, Y, S, Y, N)	centroid_1676 (gmd, N, E, Y, N)	centroid_1670 (wcaJ, Y, S, Y, N)
ydgK,rsxA,rsxB,rsxC,rsxD,rsxG,rsxE,nth	8	4	50	2	centroid_1300 (rsxG, Y, S, N, N)	centroid_1296 (rsxA, Y, E, N, N)	centroid_1298 (rsxC, Y, ES, N, N)	centroid_1299 (rsxD, Y, E, N, N)
aroK,aroB,damX,dam,rpe,gph,trpS	7	4	57.1	2	centroid_2826 (dam, Y, C, N, N)	centroid_2827 (damX, Y, CS, N, N)	centroid_2828 (aroB, Y, CS, N, N)	centroid_2829 (aroK, Y, C, N, Y)
pstS,pstC,pstA,pstB,phoU	5	4	80	2	centroid_3140 (pstS, Y, C, N, N)	centroid_3136 (phoU, Y, C, N, N)	centroid_3139 (pstC, Y, CK, N, N)	centroid_3138 (pstA, Y, C, N, N)
sapA,sapB,sapC,sapD,sapF	5	4	80	2	centroid_1073 (sapD, Y, C, N, N)	centroid_1074 (sapC, Y, E, N, N)	centroid_1076 (sapA, Y, CE, N, N)	centroid_1072 (sapF, Y, E, N, N)
yifL,dapF,yigA,xerC,yigB	5	4	80	2	centroid_3210 (xerC, Y, CS, N, Y)	centroid_3208 (dapF, Y, S, N, Y)	centroid_3209 (yigA, Y, CS, N, N)	centroid_3207 (yifL, Y, S, N, N)
ygfB,pepP,ubiH,ubiI	4	4	100	2	centroid_2394 (pepP, Y, C, N, N)	centroid_2392 (ubiI, Y, C, N, N)	centroid_2395 (ygfB, Y, C, N, Y)	centroid_2393 (ubiH, Y, CE, N, Y)
nuoA,nuoB,nuoC,nuoE,nuoF,nuoG,nuoH,nuoI,nuoJ,nuoK,nuoL,nuoM,nuoN	13	3	23.1	3	centroid_1880 (nuoN, Y, C, N, N)	centroid_1881 (nuoM, Y, E, N, N)	centroid_1882 (nuoL, Y, S, N, N)
iscR,iscS,iscU,iscA	4	3	75	3	centroid_2094 (iscS, Y, E, N, Y)	centroid_2092 (iscA, Y, C, N, N)	centroid_2093 (iscU, Y, S, N, Y)
nudB,yebC,ruvC	3	3	100	3	centroid_1530 (ruvC, Y, CS, N, Y)	centroid_1531 (yebC, Y, C, N, Y)	centroid_1532 (nudB, Y, E, N, Y)
nnr,tsaE,amiB,mutL,miaA,hfq,hflX,hflK,hflC	9	3	33.3	2	centroid_3519 (hflC, Y, S, N, N)	centroid_3516 (hfq, Y, C, N, Y)	centroid_3515 (miaA, Y, S, N, Y)
cyoA,cyoB,cyoC,cyoD,cyoE	5	3	60	2	centroid_0348 (cyoD, Y, S, N, Y)	centroid_0350 (cyoB, Y, CS, N, N)	centroid_0347 (cyoE, Y, S, N, N)
ycjM,ycjN,ycjO,ycjP,ycjQ,ycjR,ycjS,ycjT,ycjU,ycjV,ymjB,ompG	12	3	25	1	centroid_1100 (ycjU, N, E, N, N)	centroid_1099 (ycjT, N, E, N, N)	centroid_1102 (ompG, N, E, N, N)
rirA,waaQ,waaG,waaP,waaS,waaB,waaO,waaJ,waaY,waaZ,waaU	11	3	27.3	1	centroid_3045 (waaP, N, C, N, N)	centroid_3046 (waaG, N, C, N, N)	centroid_3044 (waaO, N, C, Y, N)
mdtA,mdtB,mdtC,mdtD,baeS,baeR	6	3	50	1	centroid_1701 (baeR, Y, E, N, N)	centroid_1698 (mdtC, Y, E, N, N)	centroid_1697 (mdtB, Y, E, N, N)
yrbG,kdsD,kdsC,lptC,lptA,lptB,rpoN,hpf,ptsN,rapZ,npr	11	2	18.2	3	centroid_2678 (rapZ, Y, S, N, N)	centroid_2675 (rpoN, Y, CK, N, Y)
xerD,dsbC,recJ,prfB,lysS	5	2	40	3	centroid_2380 (xerD, Y, CS, N, N)	centroid_2379 (dsbC, Y, K, N, N)
asnC,mioC,mnmG,rsmG	4	2	50	3	centroid_3152 (rsmG, Y, CS, N, N)	centroid_3153 (mnmG, Y, CK, N, N)
pdhR,aceE,aceF,lpd	4	2	50	3	centroid_0106 (lpd, Y, CES, N, Y)	centroid_0104 (aceE, Y, CES, N, N)
tatA,tatB,tatC,tatD	4	2	50	3	centroid_3234 (tatC, Y, CK, N, N)	centroid_3235 (tatD, Y, S, N, N)
minC,minD,minE	3	2	66.7	3	centroid_0963 (minD, Y, CES, N, N)	centroid_0964 (minC, Y, S, N, N)
guaB,guaA	2	2	100	3	centroid_2071 (guaA, Y, C, N, Y)	centroid_2072 (guaB, Y, ES, N, N)
proQ,prc	2	2	100	3	centroid_1497 (proQ, Y, CS, N, N)	centroid_1496 (prc, Y, CES, N, N)
napF,napD,napA,napG,napH,napB,napC,ccmA,ccmB,ccmC,ccmD,ccmE,ccmF,ccmG,ccmH	15	2	13.3	2	centroid_1818 (napG, N, C, N, N)	centroid_1809 (ccmF, Y, E, N, N)
wza,wzb,wzc,wcaA,wcaB	5	2	40	2	centroid_1685 (wza, Y, S, Y, N)	centroid_1683 (wzc, Y, ES, Y, N)
hscB,hscA,fdx,iscX	4	2	50	2	centroid_2090 (hscA, Y, C, N, Y)	centroid_2091 (hscB, Y, CS, N, Y)
lapA,lapB,pyrF,yciH	4	2	50	2	centroid_1061 (lapA, Y, E, N, Y)	centroid_1062 (lapB, Y, ES, N, N)
lrp,ftsK,lolA,ycaJ	4	2	50	2	centroid_0726 (lrp, Y, S, N, N)	centroid_0727 (ftsK, Y, C, N, N)
pdxB,usg,truA,dedA	4	2	50	2	centroid_1923 (usg, Y, CS, N, Y)	centroid_1922 (truA, Y, CS, N, N)
rpoZ,spoT,trmH,recG	4	2	50	2	centroid_3067 (recG, Y, S, N, N)	centroid_3065 (spoT, Y, C, N, Y)
clpP,clpX,lon	3	2	66.7	2	centroid_0358 (lon, Y, C, N, N)	centroid_0356 (clpP, Y, E, N, N)
nrdA,nrdB,yfaE	3	2	66.7	2	centroid_1847 (nrdB, Y, ES, N, Y)	centroid_1846 (nrdA, Y, S, N, Y)
ptrA,recB,recD	3	2	66.7	2	centroid_2324 (recB, Y, CK, N, N)	centroid_2323 (recD, Y, C, N, N)
ycaP,serC,aroA	3	2	66.7	2	centroid_0741 (serC, Y, C, N, N)	centroid_0742 (aroA, Y, S, N, N)
ycfD,phoQ,phoP	3	2	66.7	2	centroid_0939 (phoP, Y, C, Y, N)	centroid_0938 (phoQ, Y, E, Y, N)
ackA,pta	2	2	100	2	centroid_1900 (ackA, Y, CS, N, Y)	centroid_1901 (pta, Y, CS, N, N)
rcsD,rcsB	2	2	100	2	centroid_1829 (rcsD, Y, E, N, N)	centroid_1830 (rcsB, Y, S, Y, N)
ruvA,ruvB	2	2	100	2	centroid_1527 (ruvA, Y, CS, N, N)	centroid_1526 (ruvB, Y, S, N, N)
seqA,pgm	2	2	100	2	centroid_0547 (pgm, Y, S, N, N)	centroid_0546 (seqA, Y, CS, N, Y)
uvrY,uvrC	2	2	100	2	centroid_1575 (uvrY, Y, S, N, N)	centroid_1574 (uvrC, Y, E, N, N)
ynfB,speG	2	2	100	2	centroid_1250 (ynfB, Y, C, N, N)	centroid_1251 (speG, Y, E, N, N)
hisL,hisG,hisD,hisC,hisB,hisH,hisA,hisF,hisI	9	2	22.2	1	centroid_1657 (hisB, Y, E, N, N)	centroid_1660 (hisF, Y, E, N, N)
fliF,fliG,fliH,fliI,fliJ,fliK	6	2	33.3	1	centroid_1596 (fliG, Y, E, Y, N)	centroid_1595 (fliF, Y, E, Y, N)
sufA,sufB,sufC,sufD,sufS,sufE	6	2	33.3	1	centroid_1349 (sufD, Y, E, N, N)	centroid_1350 (sufC, Y, E, N, N)
trpL,trpE,trpD,trpC,trpB,trpA	6	2	33.3	1	centroid_1044 (trpD, Y, E, N, N)	centroid_1042 (trpB, Y, E, N, N)
ydhY,ydhV,ydhW,ydhX,ydhU,ydhT	6	2	33.3	1	centroid_1338 (ydhU, N, E, N, N)	centroid_1341 (ydhV, N, E, N, N)
oppA,oppB,oppC,oppD,oppF	5	2	40	1	centroid_1026 (oppD, Y, E, N, Y)	centroid_1024 (oppB, Y, E, N, N)
ydiQ,ydiR,ydiS,ydiT,fadK(ydiD)	5	2	40	1	centroid_1366 (ydiR, N, E, N, Y)	centroid_1369 (fadK, N, E, N, N)
ynfE,ynfF,ynfG,ynfH,dmsD	5	2	40	1	centroid_1254 (ynfE, N, E, N, N)	centroid_1255 (ynfF, N, E, N, N)
narZ,narY,narW,narV	4	2	50	1	centroid_1181 (narY, Y, E, N, N)	centroid_1180 (narW, Y, E, N, N)
pgaC,pgaB,pgaA,KPN_04515	4	2	50	1	centroid_0843 (pgaB, Y, E, N, N)	centroid_4469 (pgaA, Y, E, N, N)
yehL,yehM,yehP,yehQ	4	2	50	1	centroid_1735 (yehM, N, E, N, N)	centroid_1734 (yehL, N, E, N, N)
yejA,yejB,yejE,yejF	4	2	50	1	centroid_1797 (yejF, Y, E, N, N)	centroid_1794 (yejA, Y, E, N, N)
fliD,fliS,fliT	3	2	66.7	1	centroid_1587 (fliS, Y, S, Y, N)	centroid_1586 (fliD, Y, S, Y, N)
nemR,nemA,gloA	3	2	66.7	1	centroid_1319 (nemA, Y, E, N, N)	centroid_1320 (gloA, Y, E, N, N)
wcaK,wcaL,wcaM	3	2	66.7	1	centroid_1666 (wcaM, N, E, N, N)	centroid_1667 (wcaL, N, E, N, N)
ydhI,ydhJ,ydhK	3	2	66.7	1	centroid_1314 (ydhK, Y, E, N, N)	centroid_1313 (ydhJ, Y, E, N, N)
dusB,fis	2	2	100	1	centroid_2725 (dusB, Y, C, N, N)	centroid_2726 (fis, Y, C, N, Y)	3	14
hslV,hslU	2	2	100	1	centroid_3307 (hslV, Y, S, N, N)	centroid_3306 (hslU, Y, S, N, N)	2	29
ompR,envZ	2	2	100	1	centroid_2843 (envZ, Y, S, N, N)	centroid_2844 (ompR, Y, S, N, N)	1	24
purH,purD	2	2	100	1	centroid_3369 (purD, Y, K, N, N)	centroid_3370 (purH, Y, K, N, N)		67
yeaR,yoaG	2	2	100	1	centroid_1463 (yeaR, Y, E, N, N)	centroid_1462 (yoaG, N, E, N, N)
glnA,glnL,glnG	3	1	33.3	3	centroid_3260 (glnA, Y, CKS, N, N)
map,glnD,dapD	3	1	33.3	3	centroid_0156 (glnD, Y, CKS, N, Y)
sspA,sspB	2	1	50	3	centroid_2696 (sspA, Y, CKS, N, N)
arcB	1	1	100	3	centroid_2683 (arcB, Y, CKS, N, N)
bipA	1	1	100	3	centroid_3261 (bipA, Y, CKS, N, N)
polA	1	1	100	3	centroid_3253 (polA, Y, CKS, N, Y)
trxB	1	1	100	3	centroid_0725 (trxB, Y, CES, N, N)
recD,recB,ptr,recC,ppdC,ygdB,ppdB,ppdA,thyA,lgt,ptsP,ygdP	12	1	8.3	2	centroid_2334 (ygdP, Y, CS, N, N)
metY,rimP,nusA,infB,rbfA,truB,rpsO,pnp	8	1	12.5	2	centroid_2639 (pnp, Y, CS, N, Y)
pabC,mltG,tmk,holB,ycfH	5	1	20	2	centroid_0905 (pabC, Y, CS, N, N)
yicR,rpmB,rpmG,mutM	4	1	25	2	centroid_3051 (rpmG, Y, CS, N, Y)
mtlA,mtlD,mtlR	3	1	33.3	2	centroid_3018 (mtlD, Y, CK, N, N)
ptsH,ptsI,crr	3	1	33.3	2	centroid_1995 (ptsI, Y, KS, N, Y)
clsA,yciU	2	1	50	2	centroid_1029 (clsA, Y, ES, N, N)
holC,valS	2	1	50	2	centroid_3594 (holC, Y, CS, N, Y)
nhaA,nhaR	2	1	50	2	centroid_0015 (nhaA, Y, CS, N, N)
rluD,pgeF	2	1	50	2	centroid_2156 (rluD, Y, KS, N, Y)
rsmE,gshB	2	1	50	2	centroid_2428 (gshB, Y, KS, N, Y)
sanA,yeiS	2	1	50	2	centroid_1760 (sanA, Y, CK, N, N)
srkA,dsbA	2	1	50	2	centroid_3249 (dsbA, Y, CK, N, Y)
ubiC,ubiA	2	1	50	2	centroid_3396 (ubiC, Y, KS, N, N)
arcA	1	1	100	2	centroid_3679 (arcA, Y, KS, N, N)
dacA	1	1	100	2	centroid_0505 (dacA, Y, CK, N, N)
epmA	1	1	100	2	centroid_3504 (epmA, Y, CS, N, Y)
epmB	1	1	100	2	centroid_3493 (epmB, Y, CS, N, N)
fre	1	1	100	2	centroid_3238 (fre, Y, KS, N, N)
glpD	1	1	100	2	centroid_2864 (glpD, Y, KS, N, N)
gmhB	1	1	100	2	centroid_0190 (gmhB, Y, CK, N, N)
lipA	1	1	100	2	centroid_0501 (lipA, Y, CS, N, Y)
mnmE	1	1	100	2	centroid_3120 (mnmE, Y, CK, N, Y)
nlpI	1	1	100	2	centroid_2638 (nlpI, Y, CS, Y, N)
ompC	1	1	100	2	centroid_1828 (ompC, Y, CE, N, N)
pfkA	1	1	100	2	centroid_3291 (pfkA, Y, CS, N, N)
prfC	1	1	100	2	centroid_3653 (prfC, Y, CS, N, N)
purA	1	1	100	2	centroid_3521 (purA, Y, CS, N, N)
purR	1	1	100	2	centroid_1328 (purR, Y, CS, N, N)
ychF	1	1	100	2	centroid_0988 (ychF, Y, CS, N, N)
bamA,skp,lpxD,fabZ,lpxA,lpxB,rnhB,dnaE	8	1	12.5	1	centroid_0172 (rnhB, Y, S, N, Y)
sdhC,sdhD,sdhA,sdhB,sucA,sucB,sucC,sucD	8	1	12.5	1	centroid_0572 (sdhB, Y, C, N, N)
tldD,yhdP,rng,maf,mreD,mreC,mreB,yhdA	8	1	12.5	1	centroid_2714 (maf/yhdE, Y, S, N, N)
fliL,fliM,fliN,fliO,fliP,fliQ,fliR	7	1	14.3	1	centroid_1606 (fliQ, Y, C, Y, N)
tdcA,tdcB,tdcC,tdcD,tdcE,tdcF,tdcG	7	1	14.3	1	centroid_2596 (tdcB, Y, C, N, N)
chbB,chbC,chbA,chbR,chbF,chbG	6	1	16.7	1	centroid_1403 (chbB, Y, E, N, Y)
hinT,ycfL,lpoB,thiK,nagZ,ycfP	6	1	16.7	1	centroid_0915 (thiK, Y, E, N, N)
menF,menD,menH,menB,menC,menE	6	1	16.7	1	centroid_1870 (menE, Y, E, N, Y)
moaA,moaB,moaC,moaD,moaE,ybhL	6	1	16.7	1	centroid_0623 (moaE, Y, E, N, N)
nrdR,ribD,ribE,nusB,thiL,pgpA	6	1	16.7	1	centroid_0335 (nusB, Y, E, N, Y)
prmB,aroC,mepA,yfcA,epmC,yfcL	6	1	16.7	1	centroid_1933 (aroC, Y, S, N, N)
tar,tap,cheR,cheB,cheY,cheZ	6	1	16.7	1	centroid_1547 (cheZ, Y, E, Y, N)
ydjL,ydjK,ydjJ,ydjI,ydjH,ydjG	6	1	16.7	1	centroid_1437 (ydjI, N, E, N, N)
yfcU,yfcS,yfcR,yfcQ,yfcP,yfcO	6	1	16.7	1	centroid_1941 (yfcU, N, E, N, N)
yrdB,aroE,yrdC,yrdD,smg,smf	6	1	16.7	1	centroid_2739 (aroE, Y, S, N, N)
argT,hisJ,hisQ,hisM,hisP	5	1	20	1	centroid_1910 (hisP, Y, E, N, N)
astC,astA,astD,astB,astE	5	1	20	1	centroid_1411 (astD, Y, E, N, N)
cysP,cysU,cysW,cysA,cysM	5	1	20	1	centroid_2001 (cysW, Y, E, N, Y)
def,fmt,rrmB,trkA,mscL	5	1	20	1	centroid_2747 (trkA, Y, C, N, N)
nudF,yqiB,cpdA,yqiA,parE	5	1	20	1	centroid_2519 (cpdA, Y, S, N, N)
ppdA,ppdB,ygdB,ppdC,recC	5	1	20	1	centroid_2326 (recC, Y, C, N, N)
rnc,era,recO,pdxJ,acpS	5	1	20	1	centroid_2131 (era, Y, S, N, Y)
rseD,rpoE,rseA,rseB,rseC	5	1	20	1	centroid_2137 (rseA, Y, C, N, N)
ycbY,uup,pqiA,pqiB,ymbA	5	1	20	1	centroid_0777 (pqiA, Y, E, N, N)
ydcS,ydcT,ydcU,ydcV,patD	5	1	20	1	centroid_1163 (ydcU, Y, E, N, Y)
yggS,yggT,yggU,rdgB,hemW	5	1	20	1	centroid_2436 (hemW, Y, C, N, N)
aat,cydC,cydD,trxB	4	1	25	1	centroid_0722 (aat, Y, S, N, N)
galM,galK,galT,galE	4	1	25	1	centroid_0597 (galE, Y, S, N, N)
msbA,lpxK,ycaQ,ycaR	4	1	25	1	centroid_0748 (msbA, Y, E, N, N)
nagD,nagC,nagA,nagB	4	1	25	1	centroid_0535 (nagA, Y, C, N, N)
rfaD,waaF,waaC,waaL	4	1	25	1	centroid_3039 (rfaD, Y, C, Y, N)
rpsF,priB,rpsR,rplI	4	1	25	1	centroid_3547 (rplI, Y, K, N, Y)
rpsP,rimM,trmD,rplS	4	1	25	1	centroid_2166 (rplS, Y, S, N, Y)
sitA,sitB,sitC,sitD	4	1	25	1	centroid_3885 (sitC, Y, E, Y, N)
tgt,yajC,secD,secF	4	1	25	1	centroid_0325 (tgt, Y, S, N, N)
waaQ,wabG,wabH,KPN_03971	4	1	25	1	centroid_4831 (wabH, N, S, N, N)
xseB,ispA,dxs,yajO	4	1	25	1	centroid_0338 (yajO, Y, C, N, N)
ybeZ,ybeY,ybeX,lnt	4	1	25	1	centroid_0527 (ybeX, Y, C, N, N)
ycjY,ymjD,ymjC,mpaA	4	1	25	1	centroid_1109 (mpaA, Y, S, N, Y)
yheO,tusD,tusC,tusB	4	1	25	1	centroid_2790 (yheO, Y, C, N, N)
yibN,grxC,secB,gpsA	4	1	25	1	centroid_3032 (yibN, Y, C, N, N)
ynfH,dmsB,ynfE,ynfD	4	1	25	1	centroid_1256 (dmsB, Y, E, N, N)
araF,araG,araH	3	1	33.3	1	centroid_1563 (araG, Y, E, N, Y)
coaE,zapD,yacG	3	1	33.3	1	centroid_0093 (zapD, Y, E, N, N)
cobU,cobS,cobT	3	1	33.3	1	centroid_1638 (cobS, N, E, N, N)
cvpA,purF,ubiX	3	1	33.3	1	centroid_1917 (cvpA, Y, C, N, Y)
cynT,cynS,cynX	3	1	33.3	1	centroid_0266 (cynT, Y, C, N, N)
dcyD,tcyL,tcyN	3	1	33.3	1	centroid_1581 (dcyD, Y, S, N, N)
dnaK,tpke11,dnaJ	3	1	33.3	1	centroid_0013 (dnaJ, Y, C, N, N)
flgA,flgM,flgN	3	1	33.3	1	centroid_0882 (flgA, Y, E, Y, N)
gpmM,envC,yibQ	3	1	33.3	1	centroid_3034 (envC, Y, C, N, N)
hemA,prfA,prmC	3	1	33.3	1	centroid_0997 (prmC, Y, C, N, Y)
kdpD,kdpC,kdpB	3	1	33.3	1	centroid_0553 (kdpB, Y, E, N, N)
lolC,lolD,lolE	3	1	33.3	1	centroid_0926 (lolD, Y, E, N, Y)
mtn,btuF,yadS	3	1	33.3	1	centroid_0150 (mtn, Y, S, N, Y)
pdxH,tyrS,pdxY	3	1	33.3	1	centroid_1307 (pdxH, Y, C, N, Y)
pyrS,pyrR,ypdC	3	1	33.3	1	centroid_1966 (pyrR, Y, E, N, N)
rnfA,yqeG,pdxI	3	1	33.3	1	centroid_1133 (pdxI, N, E, N, N)
sfsA,dksA,gluQ	3	1	33.3	1	centroid_0135 (dksA, Y, C, N, N)
tolC,ygiB,ygiC	3	1	33.3	1	centroid_2522 (tolC, Y, S, Y, N)
torC,torA,torD	3	1	33.3	1	centroid_0818 (torA, N, E, N, N)
ubiE,ubiJ,ubiB	3	1	33.3	1	centroid_3231 (ubiB, Y, S, N, Y)
ychQ,ychA,kdsA	3	1	33.3	1	centroid_0998 (ychQ, Y, C, N, Y)
ycjX,ycjF,tyrR	3	1	33.3	1	centroid_1106 (tyrR, Y, E, N, N)
ydeT,ydeS,ydeR	3	1	33.3	1	centroid_1216 (ydeT, N, E, Y, N)
ydiN,ydiB,aroD	3	1	33.3	1	centroid_1359 (ydiN, N, E, N, N)
ydjA,selD,topB	3	1	33.3	1	centroid_1427 (topB, Y, E, N, N)
yecN,cmoA,cmoB	3	1	33.3	1	centroid_1537 (cmoA, Y, E, N, N)
yehS,yehT,yehU	3	1	33.3	1	centroid_1740 (yehT, Y, E, N, N)
yijD,ycdO,ycdB	3	1	33.3	1	centroid_0839 (ycdB, Y, E, N, N)
yrfG,hslR,hslO	3	1	33.3	1	centroid_2839 (hslR, Y, S, N, N)
acrA,acrB	2	1	50	1	centroid_0380 (acrB, Y, S, Y, N)
alaA,yfbR	2	1	50	1	centroid_1895 (yfbR, Y, E, N, N)
alr,dadA	2	1	50	1	centroid_0976 (dadA, Y, E, N, N)
amiA,hemF	2	1	50	1	centroid_2013 (hemF, Y, S, N, N)
bamB,der	2	1	50	1	centroid_2076 (bamB, Y, C, N, N)
cpxR,cpxA	2	1	50	1	centroid_3288 (cpxR, Y, K, N, N)
dapA,bamC	2	1	50	1	centroid_2048 (dapA, Y, S, N, Y)
exbB,exbD	2	1	50	1	centroid_2498 (exbB, Y, K, N, N)
fadD,sroD	2	1	50	1	centroid_1470 (fadD, Y, E, N, N)
flgK,flgL	2	1	50	1	centroid_0892 (flgK, Y, E, Y, N)
folC,dedD	2	1	50	1	centroid_1918 (dedD, Y, C, N, N)
fumA,fumC	2	1	50	1	centroid_1280 (fumA, Y, E, N, N)
gadB,gadC	2	1	50	1	centroid_1202 (gadC, N, E, N, N)
gapA,yeaD	2	1	50	1	centroid_1443 (gapA, Y, E, N, Y)
hflD,purB	2	1	50	1	centroid_0940 (purB, Y, C, N, Y)
hipB,hipA	2	1	50	1	centroid_1218 (hipA, N, E, N, N)
bluF,bluR	2	1	50	1	centroid_0950 (bluF, Y, E, N, N)
letA,letB	2	1	50	1	centroid_1500 (letB, Y, E, N, N)
lexA,dinF	2	1	50	1	centroid_3400 (lexA, Y, C, N, Y)
lptF,lptG	2	1	50	1	centroid_3597 (lptG, Y, S, N, Y)
mdtJ,mdtI	2	1	50	1	centroid_1268 (mdtJ, Y, S, N, N)
metB,metL	2	1	50	1	centroid_3315 (metL, Y, S, N, N)
narX,narL	2	1	50	1	centroid_1008 (narX, Y, E, N, N)
opgG,opgH	2	1	50	1	centroid_0860 (opgH, Y, C, N, N)
pdeI,dgcI	2	1	50	1	centroid_0671 (pdeI, N, E, N, N)
phoA,psiF	2	1	50	1	centroid_0304 (psiF, Y, C, N, N)
pntA,pntB	2	1	50	1	centroid_1271 (pntA, Y, C, N, N)
preT,preA	2	1	50	1	centroid_1763 (preA, N, E, N, N)
purM,purN	2	1	50	1	centroid_2063 (purM, Y, K, N, N)
pyrG,eno	2	1	50	1	centroid_2287 (pyrG, Y, C, N, Y)
recA,recX	2	1	50	1	centroid_2214 (recA, Y, S, N, N)
rlmE,ftsH	2	1	50	1	centroid_2652 (rlmE, Y, C, N, Y)
rlmL,uup	2	1	50	1	centroid_0775 (rlmL, Y, E, N, N)
rnt,lhr	2	1	50	1	centroid_1321 (rnt, Y, E, N, Y)
rsmD,yhhL	2	1	50	1	centroid_2898 (rsmD, Y, S, N, Y)
rspA,rspB	2	1	50	1	centroid_1248 (rspA, N, E, N, N)
rssA,rssB	2	1	50	1	centroid_1016 (rssA, Y, E, N, N)
rstA,rstB	2	1	50	1	centroid_1277 (rstB, Y, E, N, Y)
safA,ydeO	2	1	50	1	centroid_1210 (ydeO, N, E, N, N)
sbmA,yaiW	2	1	50	1	centroid_0297 (sbmA, Y, K, N, N)
treB,treC	2	1	50	1	centroid_3577 (treC, Y, S, N, N)
udk,dcd	2	1	50	1	centroid_1688 (dcd, Y, C, N, Y)
wza,wzi	2	1	50	1	centroid_4739 (wzi, N, S, Y, N)
ybeD,lipB	2	1	50	1	centroid_0503 (lipB, Y, S, N, N)
ybfE,ybfF	2	1	50	1	centroid_0544 (ybfE, Y, S, N, N)
yciC,yciB	2	1	50	1	centroid_1035 (yciB, Y, S, N, Y)
ydbK,ompN	2	1	50	1	centroid_1126 (ydbK, Y, E, N, N)
yddA,yddB	2	1	50	1	centroid_1205 (yddB, N, E, N, N)
ydeN,ydeM	2	1	50	1	centroid_1209 (ydeN, N, E, N, N)
ydgI,folM	2	1	50	1	centroid_1273 (ydgI, Y, E, N, N)
ydiF,ydiO	2	1	50	1	centroid_1363 (ydiO, N, E, N, Y)
yegR,yegZ	2	1	50	1	centroid_1704 (yegR, N, E, N, N)
yfhM,pbpC	2	1	50	1	centroid_2084 (yfhM, Y, E, N, N)
ymiC,acnA	2	1	50	1	centroid_1058 (acnA, Y, E, N, N)
yobB,exoX	2	1	50	1	centroid_1509 (yobB, N, E, N, N)
yobF,cspC	2	1	50	1	centroid_1488 (cspC, Y, S, N, N)
yqjA,mzrA	2	1	50	1	centroid_2576 (yqjA, Y, S, N, Y)
znuC,znuB	2	1	50	1	centroid_1524 (znuC, Y, C, N, N)
acnB	1	1	100	1	centroid_0108 (acnB, Y, S, N, N)
argR	1	1	100	1	centroid_2704 (argR, Y, K, N, Y)
bamE	1	1	100	1	centroid_2176 (bamE, Y, S, N, N)
barA	1	1	100	1	centroid_2293 (barA, Y, S, N, N)
bioP	1	1	100	1	centroid_3223 (bioP, Y, K, N, N)
cfa	1	1	100	1	centroid_1331 (cfa, Y, E, N, N)
cmk	1	1	100	1	centroid_0744 (cmk, Y, C, N, N)
crp	1	1	100	1	centroid_2802 (crp, Y, K, N, N)
csrA	1	1	100	1	centroid_2211 (csrA, Y, S, Y, Y)
csrD	1	1	100	1	centroid_2718 (csrD, Y, K, N, N)
cysE	1	1	100	1	centroid_3028 (cysE, Y, C, N, Y)
cytR	1	1	100	1	centroid_3309 (cytR, Y, S, N, N)
dacD	1	1	100	1	centroid_1644 (dacD, Y, E, N, N)
diaA	1	1	100	1	centroid_2623 (diaA, Y, S, N, N)
dsbB	1	1	100	1	centroid_0972 (dsbB, Y, C, N, N)
dtpA	1	1	100	1	centroid_1303 (dtpA, Y, E, N, Y)
eamA	1	1	100	1	centroid_1236 (eamA, Y, E, N, N)
ettA	1	1	100	1	centroid_3669 (ettA, Y, K, N, N)
fadR	1	1	100	1	centroid_0974 (fadR, Y, C, N, N)
fhuE	1	1	100	1	centroid_0911 (fhuE, N, E, N, N)
ftsP	1	1	100	1	centroid_2507 (ftsP, Y, C, N, N)
fur	1	1	100	1	centroid_0541 (fur, Y, C, Y, N)
galR	1	1	100	1	centroid_2341 (galR, Y, C, N, N)
galU	1	1	100	1	centroid_1018 (galU, Y, C, Y, Y)
gcvA	1	1	100	1	centroid_2315 (gcvA, Y, S, N, N)
gnd	1	1	100	1	centroid_1664 (gnd, Y, S, Y, N)
gor	1	1	100	1	centroid_2926 (gor, Y, S, N, Y)
grxB	1	1	100	1	centroid_0874 (grxB, N, E, N, N)
gshA	1	1	100	1	centroid_2208 (gshA, Y, S, N, N)
hda	1	1	100	1	centroid_2060 (hda, Y, C, N, Y)
himD	1	1	100	1	centroid_746 (himD, Y, E, N, N)
hrpA	1	1	100	1	centroid_1138 (hrpA, Y, E, N, N)
hupA	1	1	100	1	centroid_3364 (hupA, Y, S, N, N)
icdA	1	1	100	1	centroid_0945 (icdA, Y, C, N, N)
igaA	1	1	100	1	centroid_2837 (igaA, Y, S, N, Y)
katE	1	1	100	1	centroid_1397 (katE, Y, E, N, N)
KPN_01159	1	1	100	1	centroid_6237 (VK055_RS06540, N, K, N, N)
KPN_02971	1	1	100	1	centroid_3791 (BVG96_06220, N, S, N, N)
lpxL	1	1	100	1	centroid_0864 (lpxL, Y, C, N, Y)
lpxM	1	1	100	1	centroid_1521 (lpxM, Y, K, Y, N)
lrhA	1	1	100	1	centroid_1893 (lrhA, Y, S, N, N)
maeA	1	1	100	1	centroid_1190 (maeA, Y, E, N, N)
manA	1	1	100	1	centroid_1281 (manA, Y, C, N, N)
mepM	1	1	100	1	centroid_1522 (mepM, Y, S, N, N)
mepS	1	1	100	1	centroid_1792 (mepS, Y, C, N, N)
mfd	1	1	100	1	centroid_0923 (mfd, Y, K, N, N)
miaB	1	1	100	1	centroid_0530 (miaB, Y, C, N, N)
mppA	1	1	100	1	centroid_1113 (mppA, Y, E, N, N)
murJ	1	1	100	1	centroid_0879 (murJ, Y, E, N, Y)
nadB	1	1	100	1	centroid_2140 (nadB, Y, K, N, N)
narK	1	1	100	1	centroid_1009 (narK, Y, C, N, N)
ndh	1	1	100	1	centroid_0918 (ndh, Y, K, N, N)
ndk	1	1	100	1	centroid_2082 (ndk, Y, S, N, Y)
ompA	1	1	100	1	centroid_0784 (ompA, Y, S, Y, N)
opgD	1	1	100	1	centroid_1148 (opgD, Y, E, N, N)
osmC	1	1	100	1	centroid_1193 (osmC, Y, C, N, N)
oxyR	1	1	100	1	centroid_3334 (oxyR, Y, S, N, N)
pdeD	1	1	100	1	centroid_1480 (pdeD, Y, E, N, N)
pdeR	1	1	100	1	centroid_1068 (pdeR, Y, E, N, N)
pepA	1	1	100	1	centroid_3595 (pepA, Y, C, N, N)
pgi	1	1	100	1	centroid_3383 (pgi, Y, S, Y, N)
pitA	1	1	100	1	centroid_2919 (pitA, Y, K, N, N)
pliG	1	1	100	1	centroid_0966 (pliG, N, E, N, N)
ppsA	1	1	100	1	centroid_1370 (ppsA, Y, E, N, N)
pqqL	1	1	100	1	centroid_1204 (pqqL, N, E, N, N)
purC	1	1	100	1	centroid_2046 (purC, Y, K, N, N)
purL	1	1	100	1	centroid_2121 (purL, Y, K, N, N)
pyrC	1	1	100	1	centroid_0872 (pyrC, Y, E, N, N)
queG	1	1	100	1	centroid_3510 (queG, Y, C, N, N)
rcsA	1	1	100	1	centroid_1608 (rcsA, Y, S, Y, N)
recQ	1	1	100	1	centroid_3218 (recQ, Y, K, N, N)
rep	1	1	100	1	centroid_3180 (rep, Y, C, N, Y)
rfaH	1	1	100	1	centroid_3236 (rfaH, Y, S, N, N)
rimL	1	1	100	1	centroid_1150 (rimL, Y, E, N, Y)
rlhA	1	1	100	1	centroid_1157 (rlhA, Y, E, N, N)
rlmM	1	1	100	1	centroid_2313 (rlmM, Y, E, N, N)
rnb	1	1	100	1	centroid_1069 (rnb, Y, E, N, N)
rnd	1	1	100	1	centroid_1469 (rnd, Y, S, N, N)
rne	1	1	100	1	centroid_0894 (rne, Y, S, N, Y)
rnhA	1	1	100	1	centroid_0198 (rnhA, Y, C, N, Y)
sbcB	1	1	100	1	centroid_1645 (sbcB, Y, S, N, N)
smpB	1	1	100	1	centroid_2179 (smpB, Y, C, N, N)
smrA	1	1	100	1	centroid_1119 (smrA, Y, E, N, Y)
sodA	1	1	100	1	centroid_3284 (sodA, Y, S, N, N)
sppA	1	1	100	1	centroid_1430 (sppA, Y, S, N, N)
srmB	1	1	100	1	centroid_2142 (srmB, Y, S, N, N)
sseB	1	1	100	1	centroid_2086 (sseB, Y, C, N, N)
tig	1	1	100	1	centroid_0355 (tig, Y, K, N, N)
tktA	1	1	100	1	centroid_2418 (tktA, Y, C, N, Y)
topA	1	1	100	1	centroid_1053 (topA, Y, C, N, Y)
trxA	1	1	100	1	centroid_3183 (trxA, Y, S, N, N)
ttcA	1	1	100	1	centroid_1123 (ttcA, Y, E, N, N)
tus	1	1	100	1	centroid_1278 (tus, Y, E, N, Y)
ubiG	1	1	100	1	centroid_1844 (ubiG, Y, C, N, Y)
ucpA	1	1	100	1	centroid_2004 (ucpA, N, C, N, N)
ugd	1	1	100	1	centroid_1663 (ugd, Y, E, Y, N)
ulaR	1	1	100	1	centroid_3535 (ulaR, Y, C, N, N)
uvrD	1	1	100	1	centroid_3212 (uvrD, Y, S, N, N)
ves	1	1	100	1	centroid_1407 (ves, N, C, N, Y)
wabN	1	1	100	1	centroid_4828 (wabN, N, S, N, N)
yajR	1	1	100	1	centroid_0346 (yajR, Y, S, N, N)
yciY	1	1	100	1	centroid_1030 (yciY, Y, E, N, N)
ydcI	1	1	100	1	centroid_1146 (ydcI, Y, E, N, N)
ydcJ	1	1	100	1	centroid_1147 (ydcJ, Y, E, N, N)
ydcL	1	1	100	1	centroid_1154 (ydcL, Y, E, N, N)
yddE	1	1	100	1	centroid_1178 (yddE, N, E, N, Y)
yddG	1	1	100	1	centroid_1185 (yddG, Y, E, N, N)
ydeE	1	1	100	1	centroid_1237 (ydeE, Y, E, N, Y)
ydfH	1	1	100	1	centroid_1243 (ydfH, Y, E, N, N)
ydfI	1	1	100	1	centroid_1245 (ydfI, Y, E, N, N)
ydfJ	1	1	100	1	centroid_1246 (ydfJ, N, C, N, N)
ydgA	1	1	100	1	centroid_1282 (ydgA, Y, E, N, Y)
ydgD	1	1	100	1	centroid_1266 (ydgD, Y, E, N, N)
ydhS	1	1	100	1	centroid_1336 (ydhS, Y, E, N, N)
ydiP	1	1	100	1	centroid_1364 (ydiP, N, E, N, N)
ydiU	1	1	100	1	centroid_1374 (ydiU, Y, E, N, N)
yebG	1	1	100	1	centroid_1514 (yebG, Y, E, N, Y)
yebQ	1	1	100	1	centroid_1494 (yebQ, Y, E, N, N)
yedP	1	1	100	1	centroid_1611 (yedP, N, E, N, N)
yeeO	1	1	100	1	centroid_1633 (yeeO, Y, E, N, N)
yeeZ	1	1	100	1	centroid_1651 (yeeZ, Y, S, N, N)
yegW	1	1	100	1	centroid_1717 (yegW, N, E, N, N)
yeiP	1	1	100	1	centroid_1788 (yeiP, Y, E, N, N)
yfaL	1	1	100	1	centroid_1845 (yfaL, N, E, N, N)
yfcZ	1	1	100	1	centroid_1946 (yfcZ, Y, C, N, N)
ygdD	1	1	100	1	centroid_2314 (ygdD, Y, S, N, N)
yhbY	1	1	100	1	centroid_2653 (yhbY, Y, S, N, N)
yhcB	1	1	100	1	centroid_2700 (yhcB, Y, K, N, N)
yhdP	1	1	100	1	centroid_2712 (yhdP, Y, K, N, N)
yhjJ	1	1	100	1	centroid_2953 (yhjJ, Y, K, N, N)
yjgA	1	1	100	1	centroid_3572 (yjgA, Y, C, N, N)
ynaI	1	1	100	1	centroid_1114 (ynaI, N, E, N, N)
ynfC	1	1	100	1	centroid_1252 (ynfC, Y, E, N, N)
ynfD	1	1	100	1	centroid_1253 (ynfD, Y, E, N, Y)
ynfM	1	1	100	1	centroid_1263 (ynfM, Y, E, N, N)
znuA	1	1	100	1	centroid_1523 (znuA, Y, S, N, N)
