## Supplementary material for "A novel method for integrating genomic and Tn-Seq data to identify common *in vivo* fitness mechanisms across multiple bacterial species": S10 Table

### Sheet: Sheet1
Table S10. Oligonucleotide primers used in this study.
Organism	Primer name	Nucleotide sequence (5'-3')
S. marcescens	tatC::Km_P1	ttgaactcgattatttgcgtgctggcggtgttcgtggtgctggtgtaggctggagctgcttc
	tatC::Km_P2	ttgcgagaacacgtccggcggcgtcaacagcatgccgaccaccatatgaatatcctccttagt
	pBB-tatC_P1	accatgattacgatggctgttgaagatacc
	pBB-tatC_P2	ttcaacagccatcgtaatcatggtcatagctg
	pBB-tatC_P3	aacgacggccagtcatgaggctgggggttcg
	pBB-tatC_P4	ccagcctcatgactggccgtcgttttacaac
E. hormaechei	BNO_RED_14 DtatC-apraR_F1/2	cgtcgagtgataaagcgtaaacgacgatcgaattggggatctt
	BNO_RED_14 DtatC-apraR_R1/2	ccgccctgacgggcggttggtttgcatgatcgaattagcttcaaaag
	BNO_RED_14 DtatC-apraR_F2/2	gccgcgcccgtttccgaatcatccccctcgtcgagtgataaagc
	BNO_RED_14 DtatC-apraR_R2/2	atcaaacatacgtatccccatatgacaaccgccctgacgggcgg
K. pneumoniae	tatC lamda red F	gtccgctacggcggcagttccccattcttcccccgcatcgagtgataaaccgtaaacatggtgtaggctggagctgcttc
	tatC lamda red R	tcgctcccatatgccaaccgccctgacgggcggttggcggtattactcttctctgtgctccatatgaatatcctccttagt
	Tat compliment F hindIII	tactcaagcttcgctgctctttatccatcgc
	promoter tatC R	tgtgtatcgtctacgcccatacacgttcccctatgacaga
	tatC promoter F	tctgtcataggggaacgtgtatgggcgtagacgatacaca
	tatC compliment R SalI	tcacggtcgacttactcttctctgtgctctg
E. coli	tatCP1	ccttccccttcgtcgagtgataaaccgtaaacatggtgtaggctggagctgcttc
	tatCP2	ctgacgggcggttgaatttattcttcagttttttccatatgaatatcctccttagt
